# An auxin-inducible, GAL4-compatible, gene expression system for *Drosophila*

**DOI:** 10.1101/2021.01.26.428209

**Authors:** Colin D. McClure, Amira Hassan, Gabriel N. Aughey, Khushbakht Butt, Alicia Estacio-Gómez, Aneisha Duggal, Chee Ying Sia, Annika F. Barber, Tony D. Southall

**Author notes:** These authors contributed equally to this work (Colin D. McClure, Amira Hassan).

## Abstract

The ability to control transgene expression, both spatially and temporally, is essential for studying model organisms. In *Drosophila*, spatial control is primarily provided by the GAL4/UAS system, whilst temporal control relies on a temperature-sensitive GAL80 (which inhibits GAL4) and drug-inducible systems. However, these are not ideal. Shifting temperature can impact on many physiological and behavioural traits, and the current drug-inducible systems are either leaky, toxic, incompatible with existing GAL4-driver lines, or do not generate effective levels of expression. Here we describe the Auxin-inducible Gene Expression System (AGES). AGES relies on the auxin-dependent degradation of a ubiquitously expressed GAL80, and therefore, is compatible with existing GAL4-driver lines. Water-soluble auxin is added to fly food at a low, non-lethal, concentration, which induces expression comparable to uninhibited GAL4 expression. The system works in both larvae and adults, providing a stringent, non-lethal, cost-effective, and convenient method for temporally controlling GAL4 activity in *Drosophila*.
