## Supplementary material for "An auxin-inducible, GAL4-compatible, gene expression system for *Drosophila*": Figure 2 - source data 1

### Sheet: Fig.2 female GFP data
Auxin	0 mM	1 mM	5 mM	10 mM	C564-Gal4-UAS-GFP/+
44.874	30.293	27.856	43.19	84.215	123.04
29.963	27.771	30.396	74.698	89.783	110.414
41.385	29.361	32.802	52.135	84.633	142.089
25.698	17.506	16.445	59.475	65.611	128.452
20.092	19.948	22.17	68.578	59.62	109.838
21.714	17.428	23.924	55.687		138.608

### Sheet: Fig.2 female pPCR data
Auxin	0 mM	1 mM	5 mM	10 mM	C564-Gal4-UAS-GFP/+
0	1.15581	7.91273	10.0361	10.2036	11.2463
0	1.50285	9.82942	11.7412	11.6472	12.2071
0	1.16457	7.90437	10.4497	10.5166	11.6061

### Sheet: Fig.S2 male GFP data
0 mM	5 mM	10 mM	C564-Gal4-UAS-GFP/+
2.371	20.538	23.495	32.756
2.23	10.296	28.402	36.974
2.214	19.003	20.582	37.353
2.389	11.076	20.017	41.233
8.623	15.42	28.039	26.719
8.264	12.504	22.889	26.613

### Sheet: Fig.S2 male qPCR data
0 mM	5 mM	10 mM	C564-Gal4-UAS-GFP/+
0.153953	2.19593	2.92835	9.94634
0.588408	7.03744	3.63084	9.25106
0	1.27665	5.13619	10.084

### Sheet: Fig.S2 - auxin on and off
0 hr	6 hr	18 hr	24 hr	24 hr_off	48 hr_off	72 hr_off	positive
5.102	8.306	22.91	30.931	14.585	16.868	9.023	95.31
3.151	6.901	21.57	26.533	9.75	5.652	12.014	83.271
5.827	6.171	33.997	24.126	19.634	6.803	12.561	69.065
7.218	10.451	17.467	29.527	15.403	11.164	9.754	50.462
4.353	10.76	21.11	21.816	4.362	10.741	9.196	41.625
3.327	6.242	36.135	27.873	12.913	14.683	12.568	45.248
6.23	14.568	34.612	35.937	14.062	16.248	9.561	43.653

### Sheet: New vs old food
10 mM_old	10 mM_new
102.201	117.353
88.03	115.214
94.713	112.543
110.295	107.298
131.199	99.563
108.833	131.716
102.26	133.382
