## Supplementary material for "An auxin-inducible, GAL4-compatible, gene expression system for *Drosophila*": Figure 3 - source data 1

### Sheet: Fig.3A - larvae -diff conc axin
Negative ctrl	0mM	0.1mM	1mM	5mM	10mM	25mM	Positive ctrl
18.143	24.496	22.166	44.533	126.587	137.066	115.44	132.627
20.499	20.647	21.936	72.22	124.714	129.983	119.214	155.114
19.027	20.523	19.473	45.779	122.226	126.021	98.456	154.326
18.29	18.645	22.849	73.953	107.477	127.037	97.084	155.757
17.441	18.577	22.599	57.042	110.007	133.924	100.258	136.261
18.451	19.212	25.249	55.496	101.695	125.474	121.563	162.801

### Sheet: Fig.3B - larvae -5 mM timelapse
Negative ctrl	0mM	6 hrs	18 hrs	24 hrs	Positive ctrl
18.143	24.496	48.394	98.836	126.587	132.627
20.499	20.647	50.772	112.401	124.714	155.114
19.027	20.523	53.095	128.406	122.226	154.326
18.29	18.645	41.326	120.995	107.477	155.757
17.441	18.577	38.994	104.255	110.007	136.261
18.451	19.212	53.526	122.07	101.695	162.801
