## Supplementary material for "An auxin-inducible, GAL4-compatible, gene expression system for *Drosophila*": Figure 4 - source data 1

### Sheet: Fig.4A - Or85a GFP levels
323: OR85a-GAL4/ U2xeGFP (+ve control)
Smoothed, all stacks, with individual ROIs for each image
Brain	Label	Area	Mean	Min	Max	X	Y	Major	Minor	Angle
3	MAX_C1-03_40x_GFP.tif	2283.41	11.53	0	85	53.881	36.695	67.728	42.926	173.565
4	04_GFP.tif	2423.98	9.244	0	84	52.57	45.091	77.121	40.019	173.605
5	05_GFP-1.tif	2025.52	24.222	0	85	56.834	43.805	68.828	37.47	172.224
7	07_GFP.tif	3338.39	14.003	0	85	53.968	50.672	82.455	51.55	169.564
7	09_GFP.tif	2025.6	4.053	0	32	54.186	47.988	79.464	32.456	175.136
10	10_GFP-1.tif	1903.19	15.188	0	85	50.158	41.235	68.391	35.432	174.329
12	12_GFP.tif	2056.25	20.685	0	85	52.315	45.104	84.846	30.857	177.82
			14.1321
322: OR85a-GAL4/ U2xeGFP; Auxin 2 in 10mM Auxin
Smoothed, all stacks, with individual ROIs for each image
Brain	Label	Area	Mean	Min	Max	X	Y	Major	Minor	Angle
2	02_GFP.tif	677.124	5.942	0	67	53.745	48.422	75.454	11.426	1.592
3	03_GFP.tif	1151.35	7.375	0	67	50.882	37.506	69.546	21.079	1.999
9	09_GFP.tif	998.812	4.026	0	46	55.269	45.45	42.239	30.108	11.12
10	10_GFP.tif	876.529	6.25	0	61	54.733	67.666	38.693	28.843	170.127
			5.89825
324: OR85a-GAL4/ U2xeGFP; Auxin 2 in normal food
Smoothed, selected stacks, with individual ROIs for each image (reusing the ROI from 324 samples)+E40. Zoom 2
Brain	Label	Area	Mean	Min	Max	X	Y	Major	Minor	Angle
1	01_zoom2_GFP.tif	1636.53	0.659	0	33	51.525	45.776	71.215	29.259	179.434
3	03_40x_zoom2_GFP.tif	1636.53	0.834	0	59	53.066	59.749	71.215	29.259	179.434
4	MAX_C1-04_40x_zoom2_positive.lsm	1636.53	0.77	0	59	54.607	44.338	71.215	29.259	179.434
7	MAX_C1-07_40x_zoom2_positive.lsm	1636.53	0.834	0	56	55.943	51.838	71.215	29.259	179.434
8	MAX_C1-08_40x_zoom2_positive.lsm	1636.53	0.481	0	54	53.066	59.749	71.215	29.259	179.434
9	09_40x_zoom2_GFP.tif	1636.53	0.323	0	19	53.785	45.365	71.215	29.259	179.434
			0.650167

### Sheet: Fig.4B - grh GFP levels
0mM	5mM	positive
3.528	9.313	28.126
4.604	15.483	40.545
1.604	25.492	27.333
1.975	15.95	10.575
1.586	8.646	19.062
2.753	9.472	32.533
2.53	17.772	15.056
