## Supplementary material for "An auxin-inducible, GAL4-compatible, gene expression system for *Drosophila*": Figure 5 - source data 1

### Sheet: Fig.5A,B development timeline
Raw data of daily account of stage-specific development
	0M								1mM										5mM										10mM
	i		ii		iii		iv		i		ii		iii		iv		v		i		ii		iii		iv		v		i		ii		iii		iv		v
Day	L3	Pupae	L3	Pupae	L3	Pupae	L3	Pupae	L3	Pupae	L3	Pupae	L3	Pupae	L3	Pupae	L3	Pupae	L3	Pupae	L3	Pupae	L3	Pupae	L3	Pupae	L3	Pupae	L3	Pupae	L3	Pupae	L3	Pupae	L3	Pupae	L3	Pupae
3	2		4		0		2		1		1		2		4		3		0		1		4		0		3		0	0	0	0	0	0	0	0	2	0
4	20	11	37	8	7	2	20	18	30	3	15	2	17	17	26	16	9	4	14		29	3	37	6	29	5	44	3	4	0	5	0	7	1	9	0	23	1
5	1	27	1	53	0	9	0	17	1	35	5	21	0	20	1	35	19	10	16	37	1	32	6	41	3	37	3	58	47	4	68	13	43	17	19	13	8	40
6	1	3	0	1	0	0	1	1	0	2	4	10	0	0	0	3	29	24	0	17	0	1	12	5	0	2	1	6	5	65	1	79	1	57	1	32	1	13
7	0	2	0	0	0	0	0	3	1	0	0	4	0	0	2	1	15	48	0	2	0	0	1	25	0	2	0	0	3	1	0	2	0	1	0	1	0	0
8	0	0	0	0	0	0	0	0	0	1	1	0	0	1	0	2	13	21	0	0	0	0	10	12	0	0	1	1	0	3	0	0	0	0	0	0	0	1		Total L3	757
Total	24	43	42	62	7	11	23	39	33	41	26	37	19	38	33	57	88	107	30	56	31	36	70	89	32	46	52	68	59	73	74	94	51	76	29	46	34	55		Total Pupae	1074
Daily proportion of individuals developed at each stage
	0M								1mM										5mM										10mM
	i		ii		iii		iv		i		ii		iii		iv		v		i		ii		iii		iv		v		i		ii		iii		iv		v
Day	L3	Pupae	L3	Pupae	L3	Pupae	L3	Pupae	L3	Pupae	L3	Pupae	L3	Pupae	L3	Pupae	L3	Pupae	L3	Pupae	L3	Pupae	L3	Pupae	L3	Pupae	L3	Pupae	L3	Pupae	L3	Pupae	L3	Pupae	L3	Pupae	L3	Pupae
3	8.33333	0	9.52381	0	0	0	8.69565	0	3.0303	0	3.84615	0	10.5263	0	12.1212	0	3.40909	0	0	0	3.22581	0	5.71429	0	0	0	5.76923	0	0	0	0	0	0	0	0	0	5.88235	0
4	83.3333	25.5814	88.0952	12.9032	100	18.1818	86.9565	46.1538	90.9091	7.31707	57.6923	5.40541	89.4737	44.7368	78.7879	28.0702	10.2273	3.73832	46.6667	0	93.5484	8.33333	52.8571	6.74157	90.625	10.8696	84.6154	4.41176	6.77966	0	6.75676	0	13.7255	1.31579	31.0345	0	67.6471	1.81818
5	4.16667	62.7907	2.38095	85.4839	0	81.8182	0	43.5897	3.0303	85.3659	19.2308	56.7568	0	52.6316	3.0303	61.4035	21.5909	9.34579	53.3333	66.0714	3.22581	88.8889	8.57143	46.0674	9.375	80.4348	5.76923	85.2941	79.661	5.47945	91.8919	13.8298	84.3137	22.3684	65.5172	28.2609	23.5294	72.7273
6	4.16667	6.97674	0	1.6129	0	0	4.34783	2.5641	0	4.87805	15.3846	27.027	0	0	0	5.26316	32.9545	22.4299	0	30.3571	0	2.77778	17.1429	5.61798	0	4.34783	1.92308	8.82353	8.47458	89.0411	1.35135	84.0426	1.96078	75	3.44828	69.5652	2.94118	23.6364
7	0	4.65116	0	0	0	0	0	7.69231	3.0303	0	0	10.8108	0	0	6.06061	1.75439	17.0455	44.8598	0	3.57143	0	0	1.42857	28.0899	0	4.34783	0	0	5.08475	1.36986	0	2.12766	0	1.31579	0	2.17391	0	0
8	0	0	0	0	0	0	0	0	0	2.43902	3.84615	0	0	2.63158	0	3.50877	14.7727	19.6262	0	0	0	0	14.2857	13.4831	0	0	1.92308	1.47059	0	4.10959	0	0	0	0	0	0	0	1.81818
Average daily proportions of individuals developed at each stage
	0M				1mM				5mM				10mM
Day	Av L3	Std Dev	Av Pupae	SD	Av L3	Std Dev	Av Pupae	SD	Av L3	Std Dev	Av Pupae	SD	Av L3	Std Dev	Av Pupae	SD
3	6.6382	3.85678	0	0	6.58662	3.90915	0	0	2.94186	2.57177	0	0	1.17647	2.35294	0	0
4	89.5963	6.25866	25.7051	12.6358	65.418	30.0431	17.8536	16.0767	73.6625	19.8231	6.07125	3.69335	25.1887	23.0083	0.626794	0.78393
5	1.6369	1.75444	68.4206	16.7251	9.37646	9.10786	53.1007	24.6498	16.055	18.7653	73.3513	15.6948	68.9827	24.2978	28.5332	23.4045
6	2.12862	2.12959	2.78844	2.586	9.66783	13.0794	11.9196	10.7207	3.81319	6.70632	10.3849	10.182	3.63523	2.52807	68.257	23.321
7	0	0	3.08587	3.26782	5.22727	6.32201	11.485	17.1629	0.285714	0.571429	7.20183	10.5959	1.01695	2.0339	1.39745	0.786943
8	0	0	0	0	3.72378	5.72178	5.64111	7.08889	3.24176	5.57198	2.99075	5.27703	0	0	1.18555	1.62276
	L3 - Av				L3 - SD
Day	0mM	1mM	5mM	10mM	0mM	1mM	5mM	10mM
3	6.6382	6.58662	2.94186	1.17647	3.85678	3.90915	2.57177	2.35294
4	89.5963	65.418	73.6625	25.1887	6.25866	30.0431	19.8231	23.0083
5	1.6369	9.37646	16.055	68.9827	1.75444	9.10786	18.7653	24.2978
6	2.12862	9.66783	3.81319	3.63523	2.12959	13.0794	6.70632	2.52807
7	0	5.22727	0.285714	1.01695	0	6.32201	0.571429	2.0339
8	0	3.72378	3.24176	0	0	5.72178	5.57198	0
Total L3	96	199	215	247
	Pupae - Av				Pupae - SD
Day	0mM	1mM	5mM	10mM	0mM	1mM	5mM	10mM
3	0	0	0	0	0	0	0	0
4	25.7051	17.8536	6.07125	0.626794	12.6358	16.0767	3.69335	0.78393
5	68.4206	53.1007	73.3513	28.5332	16.7251	24.6498	15.6948	23.4045
6	2.78844	11.9196	10.3849	68.257	2.586	10.7207	10.182	23.321
7	3.08587	11.485	7.20183	1.39745	3.26782	17.1629	10.5959	0.786943
8	0	5.64111	2.99075	1.18555	0	7.08889	5.27703	1.62276
Total Pupae	155	280	295	344

### Sheet: Fig.5C - dev survival
Auxin	Pupae	Survival		Adults	M_F
0mM	98	79.5918	20.4082	78	1.10811
0mM	63	85.7143	14.2857	54	0.928571
0mM	48	75	25	36	0.894737
0mM	52	78.8462	21.1538	41	0.64
0mM	98	81.6327	18.3673	80	1.16216
10mM	73	84.9315	15.0685	62	0.9375
10mM	94	82.9787	17.0213	78	0.95
10mM	77	67.5325	32.4675	52	0.677419
10mM	46	86.9565	13.0435	40	1.10526
10mM	55	70.9091	29.0909	39	1.29412

### Sheet: Fig.5D,E - adult survival
	0M						1mM						5mM						10mM
Replicate	1		2		3		1		2		3		1		2		3		1		2		3
Day	M	F	M	F	M	F	M	F	M	F	M	F	M	F	M	F	M	F	M	F	M	F	M	F
1	1	0	0	0	0	1	0	0	0	0	0	0	0	0	0	0	1	0	0	0	0	0	0	0
3	0	0	0	0	0	0	0	1	0	0	0	0	0	0	0	0	0	0	0	1	0	0	0	0
5	0	0	0	1	0	0	0	0	0	0	0	0	0	0	0	1	0	0	0	0	1	0	0	0
8	1	1	0	0	0	0	0	0	1	0	1	1	1	0	1	1	0	1	0	0	2	0	0	0
10	0	0	0	0	0	0	0	0	0	0	0	0	0	0	0	0	0	0	0	0	0	0	0	0
12	0	0	0	0	0	0	0	0	0	0	0	0	0	0	0	0	0	0	0	1	1	0	0	0
15	0	1	0	0	0	0	0	1	1	0	0	0	0	0	0	1	1	0	1	0	0	0	1	0
17	0	0	0	0	0	0	1	0	0	1	0	0	0	0	0	0	0	0	0	1	0	0	0	2
19	0	0	0	0	0	0	0	0	0	1	0	0	0	0	0	0	0	0	0	0	0	0	0	0
22	0	0	0	1	1	0	0	0	1	1	2	2	0	0	0	0	0	0	0	0	0	1	1	1
24	0	0	1	2	0	0	0	1	0	0	0	0	0	0	1	0	0	0	0	0	0	0	0	0
26	0	0	0	0	0	0	1	0	1	0	0	0	0	0	0	0	0	0	1	0	1	0	0	1
29	0	0	0	1	1	0	0	1	0	2	0	1	1	2	0	0	2	0	2	0	0	0	0	0
31	1	1	0	0	0	0	0	0	2	0	0	0	2	2	1	0	0	0	1	0	0	1	2	1
33	0	1	2	1	0	2	1	1	2	1	2	1	0	0	0	0	1	1	0	2	1	0	0	0
36	0	0	0	0	2	0	1	0	1	1	0	1	1	1	1	2	0	0	2	4	1	0	2	0
Canton-S Flies ecolsed from 12 --> 13th Sept 2020
Flies held in vials of 10 males + 10 females, and moved directly to food on Sept 13th
Sept 14th counted as Day 1

### Sheet: Fig.S5A - larval climbing
Auxin	Canton S
0mM	10
0mM	12
0mM	12
0mM	12
0mM	2
0mM	6
0mM	10
0mM	3
0mM	4
0mM	10
5mM	13
5mM	17
5mM	7
5mM	7
5mM	3
5mM	6
5mM	12
5mM	1
5mM	6
5mM	14

### Sheet: Fig.S5B - adult climbing
Auxin	Sex	Vial	Rep	Distance
0mM	M	A	i	1
0mM	M	A	i	2
0mM	M	A	i	2
0mM	M	A	i	3
0mM	M	A	i	3
0mM	M	A	i	4
0mM	M	A	i	6
0mM	M	A	i	6
0mM	M	A	i	7
0mM	M	A	i	8
0mM	M	A	ii	0
0mM	M	A	ii	0
0mM	M	A	ii	2
0mM	M	A	ii	3
0mM	M	A	ii	4
0mM	M	A	ii	5
0mM	M	A	ii	6
0mM	M	A	ii	6
0mM	M	A	ii	9
0mM	M	A	ii	9
0mM	M	A	iii	0
0mM	M	A	iii	3
0mM	M	A	iii	4
0mM	M	A	iii	5
0mM	M	A	iii	5
0mM	M	A	iii	6
0mM	M	A	iii	8
0mM	M	A	iii	8
0mM	M	B	i	2
0mM	M	B	i	2
0mM	M	B	i	3
0mM	M	B	i	3
0mM	M	B	i	5
0mM	M	B	i	6
0mM	M	B	i	6
0mM	M	B	i	7
0mM	M	B	i	9
0mM	M	B	i	9
0mM	M	B	ii	1
0mM	M	B	ii	1
0mM	M	B	ii	2
0mM	M	B	ii	3
0mM	M	B	ii	5
0mM	M	B	ii	5
0mM	M	B	ii	5
0mM	M	B	ii	8
0mM	M	B	ii	8
0mM	M	B	iii	0
0mM	M	B	iii	0
0mM	M	B	iii	2
0mM	M	B	iii	2
0mM	M	B	iii	4
0mM	M	B	iii	4
0mM	M	B	iii	4
0mM	M	B	iii	5
0mM	M	B	iii	6
0mM	M	B	iii	8
0mM	M	C	i	0
0mM	M	C	i	0
0mM	M	C	i	1
0mM	M	C	i	2
0mM	M	C	i	3
0mM	M	C	i	4
0mM	M	C	i	5
0mM	M	C	i	6
0mM	M	C	i	7
0mM	M	C	i	8
0mM	M	C	ii	1
0mM	M	C	ii	2
0mM	M	C	ii	3
0mM	M	C	ii	3
0mM	M	C	ii	5
0mM	M	C	ii	5
0mM	M	C	ii	7
0mM	M	C	ii	7
0mM	M	C	ii	9
0mM	M	C	iii	0
0mM	M	C	iii	2
0mM	M	C	iii	3
0mM	M	C	iii	4
0mM	M	C	iii	4
0mM	M	C	iii	7
0mM	M	C	iii	7
0mM	M	C	iii	7
0mM	M	C	iii	8
0mM	M	C	iii	8
0mM	M	D	i	0
0mM	M	D	i	2
0mM	M	D	i	2
0mM	M	D	i	4
0mM	M	D	i	5
0mM	M	D	i	5
0mM	M	D	i	6
0mM	M	D	i	7
0mM	M	D	i	7
0mM	M	D	ii	2
0mM	M	D	ii	2
0mM	M	D	ii	3
0mM	M	D	ii	4
0mM	M	D	ii	5
0mM	M	D	ii	5
0mM	M	D	ii	6
0mM	M	D	ii	7
0mM	M	D	ii	7
0mM	M	D	ii	9
0mM	M	D	iii	0
0mM	M	D	iii	1
0mM	M	D	iii	2
0mM	M	D	iii	2
0mM	M	D	iii	3
0mM	M	D	iii	3
0mM	M	D	iii	4
0mM	M	D	iii	5
0mM	M	D	iii	8
0mM	M	D	iii	9
0mM	M	E	i	1
0mM	M	E	i	3
0mM	M	E	i	3
0mM	M	E	i	5
0mM	M	E	i	6
0mM	M	E	i	7
0mM	M	E	i	7
0mM	M	E	i	9
0mM	M	E	i	9
0mM	M	E	ii	3
0mM	M	E	ii	3
0mM	M	E	ii	5
0mM	M	E	ii	6
0mM	M	E	ii	6
0mM	M	E	ii	7
0mM	M	E	ii	8
0mM	M	E	ii	9
0mM	M	E	ii	9
0mM	M	E	ii	9
0mM	M	E	iii	0
0mM	M	E	iii	0
0mM	M	E	iii	1
0mM	M	E	iii	3
0mM	M	E	iii	4
0mM	M	E	iii	4
0mM	M	E	iii	6
0mM	M	E	iii	8
0mM	M	E	iii	9
0mM	M	E	iii	9
10mM	M	F	i	0
10mM	M	F	i	0
10mM	M	F	i	1
10mM	M	F	i	1
10mM	M	F	i	1
10mM	M	F	i	2
10mM	M	F	i	2
10mM	M	F	i	3
10mM	M	F	i	7
10mM	M	F	ii	1
10mM	M	F	ii	1
10mM	M	F	ii	3
10mM	M	F	ii	4
10mM	M	F	ii	5
10mM	M	F	ii	6
10mM	M	F	ii	6
10mM	M	F	ii	6
10mM	M	F	ii	8
10mM	M	F	ii	8
10mM	M	F	iii	0
10mM	M	F	iii	0
10mM	M	F	iii	1
10mM	M	F	iii	4
10mM	M	F	iii	4
10mM	M	F	iii	4
10mM	M	F	iii	5
10mM	M	F	iii	9
10mM	M	F	iii	9
10mM	M	G	i	0
10mM	M	G	i	1
10mM	M	G	i	1
10mM	M	G	i	2
10mM	M	G	i	2
10mM	M	G	i	3
10mM	M	G	i	3
10mM	M	G	i	4
10mM	M	G	i	8
10mM	M	G	i	8
10mM	M	G	ii	2
10mM	M	G	ii	3
10mM	M	G	ii	5
10mM	M	G	ii	5
10mM	M	G	ii	5
10mM	M	G	ii	6
10mM	M	G	ii	7
10mM	M	G	ii	9
10mM	M	G	ii	9
10mM	M	G	iii	0
10mM	M	G	iii	2
10mM	M	G	iii	3
10mM	M	G	iii	3
10mM	M	G	iii	5
10mM	M	G	iii	7
10mM	M	G	iii	7
10mM	M	G	iii	8
10mM	M	G	iii	9
10mM	M	H	i	1
10mM	M	H	i	2
10mM	M	H	i	2
10mM	M	H	i	3
10mM	M	H	i	4
10mM	M	H	i	5
10mM	M	H	i	5
10mM	M	H	i	6
10mM	M	H	i	7
10mM	M	H	i	7
10mM	M	H	ii	0
10mM	M	H	ii	0
10mM	M	H	ii	1
10mM	M	H	ii	2
10mM	M	H	ii	3
10mM	M	H	ii	3
10mM	M	H	ii	4
10mM	M	H	ii	5
10mM	M	H	ii	7
10mM	M	H	ii	8
10mM	M	H	iii	0
10mM	M	H	iii	4
10mM	M	H	iii	5
10mM	M	H	iii	6
10mM	M	H	iii	6
10mM	M	H	iii	7
10mM	M	H	iii	7
10mM	M	H	iii	7
10mM	M	H	iii	8
10mM	M	I	i	0
10mM	M	I	i	1
10mM	M	I	i	1
10mM	M	I	i	2
10mM	M	I	i	3
10mM	M	I	i	3
10mM	M	I	i	4
10mM	M	I	i	4
10mM	M	I	i	7
10mM	M	I	i	7
10mM	M	I	ii	0
10mM	M	I	ii	0
10mM	M	I	ii	3
10mM	M	I	ii	3
10mM	M	I	ii	3
10mM	M	I	ii	4
10mM	M	I	ii	4
10mM	M	I	ii	4
10mM	M	I	ii	5
10mM	M	I	iii	0
10mM	M	I	iii	1
10mM	M	I	iii	2
10mM	M	I	iii	4
10mM	M	I	iii	5
10mM	M	I	iii	7
10mM	M	I	iii	7
10mM	M	I	iii	8
10mM	M	I	iii	8
10mM	M	J	i	3
10mM	M	J	i	3
10mM	M	J	i	5
10mM	M	J	i	6
10mM	M	J	i	7
10mM	M	J	i	8
10mM	M	J	i	8
10mM	M	J	i	9
10mM	M	J	i	9
10mM	M	J	ii	0
10mM	M	J	ii	1
10mM	M	J	ii	1
10mM	M	J	ii	3
10mM	M	J	ii	4
10mM	M	J	ii	5
10mM	M	J	ii	5
10mM	M	J	ii	5
10mM	M	J	ii	9
10mM	M	J	iii	0
10mM	M	J	iii	2
10mM	M	J	iii	2
10mM	M	J	iii	3
10mM	M	J	iii	3
10mM	M	J	iii	4
10mM	M	J	iii	4
10mM	M	J	iii	6
10mM	M	J	iii	8
10mM	M	J	iii	8
0mM	F	A	i	0
0mM	F	A	i	0
0mM	F	A	i	0
0mM	F	A	i	1
0mM	F	A	i	1
0mM	F	A	i	2
0mM	F	A	i	3
0mM	F	A	i	5
0mM	F	A	ii	0
0mM	F	A	ii	1
0mM	F	A	ii	2
0mM	F	A	ii	2
0mM	F	A	ii	2
0mM	F	A	ii	3
0mM	F	A	ii	3
0mM	F	A	ii	4
0mM	F	A	ii	4
0mM	F	A	ii	6
0mM	F	A	iii	0
0mM	F	A	iii	0
0mM	F	A	iii	0
0mM	F	A	iii	1
0mM	F	A	iii	1
0mM	F	A	iii	2
0mM	F	A	iii	2
0mM	F	A	iii	8
0mM	F	A	iii	8
0mM	F	B	i	1
0mM	F	B	i	1
0mM	F	B	i	1
0mM	F	B	i	2
0mM	F	B	i	2
0mM	F	B	i	3
0mM	F	B	i	3
0mM	F	B	i	4
0mM	F	B	i	5
0mM	F	B	i	5
0mM	F	B	ii	0
0mM	F	B	ii	0
0mM	F	B	ii	0
0mM	F	B	ii	1
0mM	F	B	ii	2
0mM	F	B	ii	3
0mM	F	B	ii	3
0mM	F	B	ii	5
0mM	F	B	ii	5
0mM	F	B	iii	0
0mM	F	B	iii	0
0mM	F	B	iii	0
0mM	F	B	iii	0
0mM	F	B	iii	0
0mM	F	B	iii	1
0mM	F	B	iii	2
0mM	F	B	iii	3
0mM	F	B	iii	4
0mM	F	B	iii	6
0mM	F	C	i	3
0mM	F	C	i	4
0mM	F	C	i	4
0mM	F	C	i	5
0mM	F	C	i	6
0mM	F	C	i	6
0mM	F	C	i	8
0mM	F	C	i	8
0mM	F	C	i	8
0mM	F	C	i	9
0mM	F	C	ii	0
0mM	F	C	ii	1
0mM	F	C	ii	1
0mM	F	C	ii	3
0mM	F	C	ii	5
0mM	F	C	ii	5
0mM	F	C	ii	6
0mM	F	C	ii	7
0mM	F	C	ii	8
0mM	F	C	ii	9
0mM	F	C	iii	1
0mM	F	C	iii	3
0mM	F	C	iii	4
0mM	F	C	iii	5
0mM	F	C	iii	6
0mM	F	C	iii	7
0mM	F	C	iii	8
0mM	F	C	iii	8
0mM	F	C	iii	8
0mM	F	C	iii	8
0mM	F	D	i	0
0mM	F	D	i	0
0mM	F	D	i	1
0mM	F	D	i	2
0mM	F	D	i	3
0mM	F	D	i	4
0mM	F	D	i	4
0mM	F	D	i	7
0mM	F	D	i	8
0mM	F	D	ii	0
0mM	F	D	ii	0
0mM	F	D	ii	1
0mM	F	D	ii	4
0mM	F	D	ii	4
0mM	F	D	ii	6
0mM	F	D	ii	6
0mM	F	D	ii	6
0mM	F	D	ii	8
0mM	F	D	iii	0
0mM	F	D	iii	2
0mM	F	D	iii	2
0mM	F	D	iii	3
0mM	F	D	iii	4
0mM	F	D	iii	4
0mM	F	D	iii	4
0mM	F	D	iii	6
0mM	F	D	iii	6
0mM	F	D	iii	8
0mM	F	E	i	0
0mM	F	E	i	1
0mM	F	E	i	3
0mM	F	E	i	5
0mM	F	E	i	5
0mM	F	E	i	6
0mM	F	E	i	8
0mM	F	E	i	9
0mM	F	E	ii	0
0mM	F	E	ii	0
0mM	F	E	ii	2
0mM	F	E	ii	5
0mM	F	E	ii	5
0mM	F	E	ii	6
0mM	F	E	ii	7
0mM	F	E	ii	7
10mM	F	F	i	0
10mM	F	F	i	0
10mM	F	F	i	0
10mM	F	F	i	0
10mM	F	F	i	0
10mM	F	F	i	3
10mM	F	F	i	4
10mM	F	F	i	7
10mM	F	F	i	9
10mM	F	F	i	9
10mM	F	F	ii	0
10mM	F	F	ii	0
10mM	F	F	ii	2
10mM	F	F	ii	3
10mM	F	F	ii	4
10mM	F	F	ii	5
10mM	F	F	ii	6
10mM	F	F	ii	6
10mM	F	F	ii	7
10mM	F	F	ii	9
10mM	F	F	iii	0
10mM	F	F	iii	0
10mM	F	F	iii	3
10mM	F	F	iii	4
10mM	F	F	iii	5
10mM	F	F	iii	6
10mM	F	F	iii	6
10mM	F	F	iii	8
10mM	F	G	i	1
10mM	F	G	i	2
10mM	F	G	i	2
10mM	F	G	i	3
10mM	F	G	i	3
10mM	F	G	i	4
10mM	F	G	i	4
10mM	F	G	i	6
10mM	F	G	i	6
10mM	F	G	i	6
10mM	F	G	ii	0
10mM	F	G	ii	0
10mM	F	G	ii	3
10mM	F	G	ii	3
10mM	F	G	ii	4
10mM	F	G	ii	4
10mM	F	G	ii	5
10mM	F	G	ii	7
10mM	F	G	ii	8
10mM	F	G	ii	9
10mM	F	G	iii	0
10mM	F	G	iii	2
10mM	F	G	iii	2
10mM	F	G	iii	3
10mM	F	G	iii	3
10mM	F	G	iii	3
10mM	F	G	iii	4
10mM	F	G	iii	8
10mM	F	G	iii	8
10mM	F	H	i	0
10mM	F	H	i	1
10mM	F	H	i	2
10mM	F	H	i	2
10mM	F	H	i	3
10mM	F	H	i	5
10mM	F	H	i	7
10mM	F	H	i	8
10mM	F	H	i	9
10mM	F	H	ii	0
10mM	F	H	ii	0
10mM	F	H	ii	0
10mM	F	H	ii	1
10mM	F	H	ii	3
10mM	F	H	ii	4
10mM	F	H	ii	4
10mM	F	H	ii	4
10mM	F	H	ii	7
10mM	F	H	ii	8
10mM	F	H	iii	0
10mM	F	H	iii	0
10mM	F	H	iii	0
10mM	F	H	iii	0
10mM	F	H	iii	3
10mM	F	H	iii	4
10mM	F	H	iii	4
10mM	F	H	iii	5
10mM	F	H	iii	6
10mM	F	H	iii	7
10mM	F	I	i	1
10mM	F	I	i	2
10mM	F	I	i	3
10mM	F	I	i	3
10mM	F	I	i	4
10mM	F	I	i	4
10mM	F	I	i	5
10mM	F	I	i	5
10mM	F	I	i	5
10mM	F	I	ii	1
10mM	F	I	ii	1
10mM	F	I	ii	2
10mM	F	I	ii	2
10mM	F	I	ii	3
10mM	F	I	ii	3
10mM	F	I	ii	3
10mM	F	I	ii	3
10mM	F	I	ii	5
10mM	F	I	iii	2
10mM	F	I	iii	2
10mM	F	I	iii	2
10mM	F	I	iii	3
10mM	F	I	iii	4
10mM	F	I	iii	4
10mM	F	I	iii	5
10mM	F	I	iii	7
10mM	F	J	i	0
10mM	F	J	i	2
10mM	F	J	i	3
10mM	F	J	i	3
10mM	F	J	i	3
10mM	F	J	i	3
10mM	F	J	i	4
10mM	F	J	i	4
10mM	F	J	i	5
10mM	F	J	i	9
10mM	F	J	ii	0
10mM	F	J	ii	0
10mM	F	J	ii	2
10mM	F	J	ii	2
10mM	F	J	ii	3
10mM	F	J	ii	4
10mM	F	J	ii	4
10mM	F	J	ii	5
10mM	F	J	ii	5
10mM	F	J	ii	9
10mM	F	J	iii	1
10mM	F	J	iii	1
10mM	F	J	iii	3
10mM	F	J	iii	3
10mM	F	J	iii	4
10mM	F	J	iii	4
10mM	F	J	iii	5
10mM	F	J	iii	6
10mM	F	J	iii	7
