## Supplementary material for "An auxin-inducible, GAL4-compatible, gene expression system for *Drosophila*": Figure 6 - source data 1

### Sheet: Fig.6 source data
Genotype	Run Date	Sex	Food	Monitor	Channel	24 h FFT	Period	Avg 24h activity
Iso_Kir2.1	20220127	F	10 mM NAA	11	17	0.0187	24.47	450.194
Iso_Kir2.1	20220127	F	10 mM NAA	11	18	0.0036		412.153
Iso_Kir2.1	20220127	F	10 mM NAA	11	19	0.0344	24.33	588.958
Iso_Kir2.1	20220127	F	10 mM NAA	11	20	0.0592	24.25	528.875
Iso_Kir2.1	20220127	F	10 mM NAA	11	21	0.0074		460.097
Iso_Kir2.1	20220127	F	10 mM NAA	11	22	0.0123	24.88	700.542
Iso_Kir2.1	20220127	F	10 mM NAA	11	23	0.0175	24.48	490.944
Iso_Kir2.1	20220127	F	10 mM NAA	11	24	0.0089		480.972
Iso_Kir2.1	20220127	F	10 mM NAA	11	25	0.0043		402.264
Iso_Kir2.1	20220127	F	10 mM NAA	11	26	0.0055		514.958
Iso_Kir2.1	20220127	F	10 mM NAA	11	27	0.007		381.722
Iso_Kir2.1	20220127	F	10 mM NAA	11	28	0.0193	24.9	505.569
Iso_Kir2.1	20220127	F	10 mM NAA	11	29	0.0143	24.27	459.528
Iso_Kir2.1	20220127	F	10 mM NAA	11	30	0.0073		351.847
Iso_Kir2.1	20220127	F	10 mM NAA	11	31	0.008		611.097
Iso_Kir2.1	20220127	F	10 mM NAA	11	32	0.0088		567.403
Iso_Kir2.1	20220211	F	2 mM NAA	11	17	0.0089	24.25	671.475
Iso_Kir2.1	20220211	F	2 mM NAA	11	18	0.0342	23.67	482.221
Iso_Kir2.1	20220211	F	2 mM NAA	11	19	0.0558	23.92	654.175
Iso_Kir2.1	20220211	F	2 mM NAA	11	20	0.0263	24.08	584.268
Iso_Kir2.1	20220211	F	2 mM NAA	11	21	0.0055	24.08	504.25
Iso_Kir2.1	20220211	F	2 mM NAA	11	22	0.027	24.08	483.05
Iso_Kir2.1	20220211	F	2 mM NAA	11	23	0.0294	24.17	582.836
Iso_Kir2.1	20220211	F	2 mM NAA	11	24	0.0255	24	450.225
Iso_Kir2.1	20220211	F	2 mM NAA	11	25	0.0303	24.17	640.982
Iso_Kir2.1	20220211	F	2 mM NAA	11	26	0.0233	24.17	722.943
Iso_Kir2.1	20220211	F	2 mM NAA	11	28	0.0188	24.17	795.4
Iso_Kir2.1	20220211	F	2 mM NAA	11	29	0.0155	24.17	442.914
Iso_Kir2.1	20220211	F	2 mM NAA	11	30	0.0153	24.17	620.311
Iso_Kir2.1	20220211	F	2 mM NAA	11	31	0.0135	24.58	342.286
Iso_Kir2.1	20220211	F	2 mM NAA	11	32	0.0121	23.92	655.707
Iso_Kir2.1	20220211	F	EtOH	14	17	0.0254	24.33	568.554
Iso_Kir2.1	20220211	F	EtOH	14	18	0.0254	24.25	580.361
Iso_Kir2.1	20220127	F	EtOH	14	19	0.0093		670.708
Iso_Kir2.1	20220211	F	EtOH	14	19	0.0093	24.33	513.946
Iso_Kir2.1	20220127	F	EtOH	14	20	0.0276	24.42	1380.38
Iso_Kir2.1	20220211	F	EtOH	14	20	0.0203	24.17	426.679
Iso_Kir2.1	20220211	F	EtOH	14	21	0.0371	24.17	505.75
Iso_Kir2.1	20220127	F	EtOH	14	22	0.0265	24.13	1387.61
Iso_Kir2.1	20220211	F	EtOH	14	22	0.0126	24.58	524.989
Iso_Kir2.1	20220211	F	EtOH	14	23	0.0157	23.92	494.875
Iso_Kir2.1	20220127	F	EtOH	14	23	0.0341	23.72	617.139
Iso_Kir2.1	20220211	F	EtOH	14	24	0.0451	24	535.118
Iso_Kir2.1	20220127	F	EtOH	14	24	0.0173	24.6	1036.35
Iso_Kir2.1	20220127	F	EtOH	14	26	0.044	24.32	1411.14
Iso_Kir2.1	20220127	F	EtOH	14	27	0.0199	23.85	832.889
Iso_Kir2.1	20220127	F	EtOH	14	29	0.0238	24.13	1137.97
Iso_Kir2.1	20220127	F	EtOH	14	30	0.0467	24.08	2860.29
Iso_Kir2.1	20220127	F	EtOH	14	31	0.0648	24.37	1199.15
Iso_Kir2.1	20220127	F	RU486	17	17	0.025	24.27	1145.04
Iso_Kir2.1	20220127	F	RU486	17	18	0.0134	24.27	728.083
Iso_Kir2.1	20220127	F	RU486	17	20	0.0042		906.694
Iso_Kir2.1	20220127	F	RU486	17	21	0.0226	24.15	873.986
Iso_Kir2.1	20220127	F	RU486	17	22	0.0295	24.47	1867.58
Iso_Kir2.1	20220127	F	RU486	17	23	0.0424	23.85	1121.5
Iso_Kir2.1	20220127	F	RU486	17	24	0.0066		389.944
Iso_Kir2.1	20220127	F	RU486	17	25	0.0309	24.23	1088.65
Iso_Kir2.1	20220127	F	RU486	17	26	0.0401	24.1	1104.97
Iso_Kir2.1	20220127	F	RU486	17	27	0.0082		594.139
Iso_Kir2.1	20220127	F	RU486	17	28	0.0153	23.87	792.847
Iso_Kir2.1	20220127	F	RU486	17	29	0.0629	24.2	835.75
Iso_Kir2.1	20220127	F	Std	8	17	0.0043		666.208
Iso_Kir2.1	20220211	F	Std	8	17	0.0315	24	573.3
Iso_Kir2.1	20220127	F	Std	8	18	0.0606	24.38	1090.82
Iso_Kir2.1	20220211	F	Std	8	18	0.0066	24	385.518
Iso_Kir2.1	20220127	F	Std	8	19	0.062	24.07	658.931
Iso_Kir2.1	20220211	F	Std	8	20	0.0227	24.17	322.607
Iso_Kir2.1	20220127	F	Std	8	20	0.0329	24.13	1109.38
Iso_Kir2.1	20220127	F	Std	8	21	0.0379	24.27	844.222
Iso_Kir2.1	20220127	F	Std	8	22	0.0244	24.35	1645.67
Iso_Kir2.1	20220211	F	Std	8	23	0.0271	24.17	452.079
Iso_Kir2.1	20220211	F	Std	8	24	0.0244	24.67	580.364
Iso_Kir2.1	20220127	F	Std	8	24	0.0309	24.37	408.014
Iso_Kir2.1	20220211	F	Std	8	25	0.046	24.5	539.593
Iso_Kir2.1	20220127	F	Std	8	25	0.0274	24.3	588.944
Iso_Kir2.1	20220127	F	Std	8	26	0.0603	24.08	816.028
Iso_Kir2.1	20220127	F	Std	8	27	0.0567	24.03	666.736
Iso_Kir2.1	20220127	F	Std	8	28	0.0299	23.72	463.611
Iso_Kir2.1	20220211	F	Std	8	28	0.0576	24.08	886.575
Iso_Kir2.1	20220127	F	Std	8	29	0.0487	23.95	446.903
Iso_Kir2.1	20220211	F	Std	8	30	0.0067	24.25	126.004
Iso_Kir2.1	20220127	F	Std	8	30	0.0409	24.4	709.694
Iso_Kir2.1	20220127	F	Std	8	31	0.0239	24.27	713.319
Iso_Kir2.1	20220127	F	Std	8	32	0.0273	24.32	669.722
Iso_Kir2.1	20220211	F	Std	8	32	0.0493	24.5	491.457
Iso_Kir2.1	20220127	M	10 mM NAA	11	1	0.0269	23.47	376.444
Iso_Kir2.1	20220127	M	10 mM NAA	11	2	0.0164	23.57	1043.14
Iso_Kir2.1	20220127	M	10 mM NAA	11	3	0.0264	23.13	856.5
Iso_Kir2.1	20220127	M	10 mM NAA	11	4	0.0194	23.55	622.944
Iso_Kir2.1	20220127	M	10 mM NAA	11	6	0.0338	23.7	439.028
Iso_Kir2.1	20220127	M	10 mM NAA	11	8	0.0189	23.7	606
Iso_Kir2.1	20220127	M	10 mM NAA	11	9	0.0173	24.28	450.458
Iso_Kir2.1	20220127	M	10 mM NAA	11	10	0.0409	23.5	550.389
Iso_Kir2.1	20220127	M	10 mM NAA	11	11	0.0323	23.5	577.764
Iso_Kir2.1	20220127	M	10 mM NAA	11	12	0.0272	23.42	904.556
Iso_Kir2.1	20220127	M	10 mM NAA	11	13	0.0181	23.77	622.514
Iso_Kir2.1	20220127	M	10 mM NAA	11	14	0.0156	24.27	208.056
Iso_Kir2.1	20220127	M	10 mM NAA	11	15	0.0143	23.7	196.542
Iso_Kir2.1	20220127	M	10 mM NAA	11	16	0.0136	23.33	92.208
Iso_Kir2.1	20220127	M	10 mM NAA	11	17	0.0187	24.47	450.194
Iso_Kir2.1	20220211	M	2 mM NAA	11	1	0.0257	23.75	766.996
Iso_Kir2.1	20220211	M	2 mM NAA	11	2	0.0109	23.33	1256.62
Iso_Kir2.1	20220211	M	2 mM NAA	11	3	0.0384	24	459.611
Iso_Kir2.1	20220211	M	2 mM NAA	11	4	0.0405	23.58	716.986
Iso_Kir2.1	20220211	M	2 mM NAA	11	5	0.0323	24	808.257
Iso_Kir2.1	20220211	M	2 mM NAA	11	6	0.0295	23.25	661.096
Iso_Kir2.1	20220211	M	2 mM NAA	11	7	0.0085	24.33	834.289
Iso_Kir2.1	20220211	M	2 mM NAA	11	8	0.0241	23.58	804.35
Iso_Kir2.1	20220211	M	2 mM NAA	11	9	0.0138	24.25	898.593
Iso_Kir2.1	20220211	M	2 mM NAA	11	10	0.0193	23.5	1304.08
Iso_Kir2.1	20220211	M	2 mM NAA	11	11	0.0053	23.67	680.818
Iso_Kir2.1	20220211	M	2 mM NAA	11	12	0.0246	23.92	759.257
Iso_Kir2.1	20220211	M	2 mM NAA	11	13	0.0353	24	715.611
Iso_Kir2.1	20220211	M	2 mM NAA	11	14	0.0427	23.67	659.071
Iso_Kir2.1	20220211	M	2 mM NAA	11	15	0.0118	23.33	829.264
Iso_Kir2.1	20220211	M	2 mM NAA	11	16	0.013	23.67	575.496
Iso_Kir2.1	20220127	M	EtOH	14	1	0.0596	23.73	575.986
Iso_Kir2.1	20220127	M	EtOH	14	2	0.0236	24.87	738.667
Iso_Kir2.1	20220127	M	EtOH	14	3	0.0652	23.62	629.083
Iso_Kir2.1	20220127	M	EtOH	14	4	0.0716	23.8	3153.15
Iso_Kir2.1	20220211	M	EtOH	14	4	0.0622	24.08	735.718
Iso_Kir2.1	20220127	M	EtOH	14	5	0.0533	23.62	1040.76
Iso_Kir2.1	20220211	M	EtOH	14	6	0.0457	23.75	662.2
Iso_Kir2.1	20220127	M	EtOH	14	6	0.0472	23.63	860.528
Iso_Kir2.1	20220211	M	EtOH	14	8	0.0502	23.75	732.486
Iso_Kir2.1	20220127	M	EtOH	14	9	0.0483	23.68	544.986
Iso_Kir2.1	20220127	M	EtOH	14	10	0.0515	23.67	1028.54
Iso_Kir2.1	20220127	M	EtOH	14	11	0.081	23.87	777.542
Iso_Kir2.1	20220211	M	EtOH	14	11	0.084	24.25	720.175
Iso_Kir2.1	20220127	M	EtOH	14	12	0.1026	23.67	1573.18
Iso_Kir2.1	20220211	M	EtOH	14	12	0.0453	23.75	418.604
Iso_Kir2.1	20220127	M	EtOH	14	13	0.0644	23.5	549.611
Iso_Kir2.1	20220127	M	EtOH	14	14	0.0731	23.82	803.639
Iso_Kir2.1	20220211	M	EtOH	14	14	0.0471	23.75	701.268
Iso_Kir2.1	20220127	M	EtOH	14	15	0.0693	23.53	1012.46
Iso_Kir2.1	20220211	M	EtOH	14	15	0.041	23.67	338.143
Iso_Kir2.1	20220211	M	EtOH	14	16	0.0567	23.83	560.064
Iso_Kir2.1	20220127	M	EtOH	14	16	0.0453	23.8	864.486
Iso_Kir2.1	20220211	M	RU486	17	1	0.0655	23.83	905.136
Iso_Kir2.1	20220127	M	RU486	17	1	0.0676	23.53	582.681
Iso_Kir2.1	20220127	M	RU486	17	2	0.0331	23.72	767.514
Iso_Kir2.1	20220211	M	RU486	17	2	0.034	23.92	771.536
Iso_Kir2.1	20220211	M	RU486	17	3	0.0588	23.75	668.389
Iso_Kir2.1	20220127	M	RU486	17	3	0.0438	23.65	1238.28
Iso_Kir2.1	20220211	M	RU486	17	4	0.0577	23.75	745.825
Iso_Kir2.1	20220127	M	RU486	17	4	0.0363	23.83	521.236
Iso_Kir2.1	20220127	M	RU486	17	5	0.0385	23.87	879.167
Iso_Kir2.1	20220211	M	RU486	17	5	0.0436	23.92	623.432
Iso_Kir2.1	20220127	M	RU486	17	6	0.0779	23.78	754.319
Iso_Kir2.1	20220211	M	RU486	17	6	0.0536	23.75	657.396
Iso_Kir2.1	20220127	M	RU486	17	7	0.0767	23.95	1700.32
Iso_Kir2.1	20220211	M	RU486	17	7	0.0591	23.67	825.071
Iso_Kir2.1	20220211	M	RU486	17	8	0.0665	23.92	786.393
Iso_Kir2.1	20220127	M	RU486	17	8	0.0619	23.53	852.958
Iso_Kir2.1	20220127	M	RU486	17	9	0.0507	23.55	634.014
Iso_Kir2.1	20220211	M	RU486	17	9	0.0608	24	1293.27
Iso_Kir2.1	20220211	M	RU486	17	10	0.0409	23.92	722
Iso_Kir2.1	20220127	M	RU486	17	10	0.0458	24.45	627.625
Iso_Kir2.1	20220211	M	RU486	17	11	0.0505	23.67	1104.24
Iso_Kir2.1	20220127	M	RU486	17	11	0.0507	23.72	1118.08
Iso_Kir2.1	20220211	M	RU486	17	12	0.038	23.92	549.568
Iso_Kir2.1	20220127	M	RU486	17	12	0.0506	23.38	1128.75
Iso_Kir2.1	20220127	M	RU486	17	13	0.0728	23.55	1047.67
Iso_Kir2.1	20220211	M	RU486	17	13	0.0495	23.75	1103.02
Iso_Kir2.1	20220211	M	RU486	17	14	0.0339	24.08	1046.8
Iso_Kir2.1	20220211	M	RU486	17	15	0.0636	23.75	536.061
Iso_Kir2.1	20220127	M	RU486	17	15	0.0218	24.27	754
Iso_Kir2.1	20220211	M	RU486	17	16	0.0367	23.5	750.668
Iso_Kir2.1	20220127	M	RU486	17	16	0.0663	23.63	610.153
Iso_Kir2.1	20220127	M	Std	8	1	0.0598	24	756.236
Iso_Kir2.1	20220211	M	Std	8	1	0.0501	23.83	861.575
Iso_Kir2.1	20220127	M	Std	8	2	0.0308	23.65	780.875
Iso_Kir2.1	20220211	M	Std	8	4	0.0144	24.08	1323.94
Iso_Kir2.1	20220127	M	Std	8	4	0.0235	23.67	723.972
Iso_Kir2.1	20220127	M	Std	8	5	0.0291	23.65	378.597
Iso_Kir2.1	20220211	M	Std	8	5	0.0709	23.92	834.871
Iso_Kir2.1	20220211	M	Std	8	6	0.0252	23.67	840.507
Iso_Kir2.1	20220127	M	Std	8	6	0.0491	23.68	1171.29
Iso_Kir2.1	20220127	M	Std	8	7	0.0701	23.38	928.681
Iso_Kir2.1	20220211	M	Std	8	7	0.0688	23.92	607.607
Iso_Kir2.1	20220127	M	Std	8	8	0.0598	23.48	671.653
Iso_Kir2.1	20220211	M	Std	8	8	0.0646	23.75	739.061
Iso_Kir2.1	20220127	M	Std	8	9	0.0456	24	763.486
Iso_Kir2.1	20220211	M	Std	8	9	0.0582	23.75	641.711
Iso_Kir2.1	20220127	M	Std	8	10	0.1079	23.58	1142.49
Iso_Kir2.1	20220211	M	Std	8	10	0.1043	24.08	1373.66
Iso_Kir2.1	20220127	M	Std	8	11	0.0787	23.75	543.111
Iso_Kir2.1	20220211	M	Std	8	11	0.0815	23.75	617.057
Iso_Kir2.1	20220127	M	Std	8	12	0.0482	23.62	626.653
Iso_Kir2.1	20220211	M	Std	8	12	0.0401	23.42	526.271
Iso_Kir2.1	20220211	M	Std	8	13	0.0888	23.33	987.707
Iso_Kir2.1	20220127	M	Std	8	13	0.0534	23.7	1589.25
Iso_Kir2.1	20220127	M	Std	8	14	0.0574	23.47	754.458
Iso_Kir2.1	20220211	M	Std	8	14	0.0413	23.83	286.525
Iso_Kir2.1	20220211	M	Std	8	15	0.0581	23.67	720.461
Iso_Kir2.1	20220127	M	Std	8	15	0.0564	23.57	754.653
Iso_Kir2.1	20220211	M	Std	8	16	0.0724	23.75	676.375
Iso_Kir2.1	20220127	M	Std	8	16	0.0849	23.75	955.028
Iso_PDF-AGES	20220127	F	10 mM NAA	12	17	0.0275	24.2	546.986
Iso_PDF-AGES	20220127	F	10 mM NAA	12	18	0.0149	24.6	465.25
Iso_PDF-AGES	20220127	F	10 mM NAA	12	19	0.0464	24.28	622.347
Iso_PDF-AGES	20220127	F	10 mM NAA	12	20	0.0139	24.37	426.333
Iso_PDF-AGES	20220127	F	10 mM NAA	12	21	0.0377	24.2	864.681
Iso_PDF-AGES	20220127	F	10 mM NAA	12	22	0.0157	25.37	780.014
Iso_PDF-AGES	20220127	F	10 mM NAA	12	23	0.0291	24.45	896.222
Iso_PDF-AGES	20220127	F	10 mM NAA	12	24	0.0291	24.58	960.25
Iso_PDF-AGES	20220127	F	10 mM NAA	12	25	0.0148	24.92	1393.86
Iso_PDF-AGES	20220127	F	10 mM NAA	12	27	0.0332	24.82	461.278
Iso_PDF-AGES	20220127	F	10 mM NAA	12	28	0.0226	24.45	577.208
Iso_PDF-AGES	20220127	F	10 mM NAA	12	29	0.0109	25.73	807.514
Iso_PDF-AGES	20220127	F	10 mM NAA	12	30	0.0035		474.569
Iso_PDF-AGES	20220127	F	10 mM NAA	12	31	0.0334	24.25	700.097
Iso_PDF-AGES	20220127	F	10 mM NAA	12	32	0.0442	24.68	829.319
Iso_PDF-AGES	20220211	F	2 mM NAA	12	17	0.0393	24.25	640.914
Iso_PDF-AGES	20220211	F	2 mM NAA	12	18	0.042	24.08	802.696
Iso_PDF-AGES	20220211	F	2 mM NAA	12	19	0.0193	24.08	932.768
Iso_PDF-AGES	20220211	F	2 mM NAA	12	20	0.0312	24.5	963.764
Iso_PDF-AGES	20220211	F	2 mM NAA	12	22	0.0273	24.92	745.375
Iso_PDF-AGES	20220211	F	2 mM NAA	12	23	0.0179	24.17	934.636
Iso_PDF-AGES	20220211	F	2 mM NAA	12	24	0.0273	23.92	708.929
Iso_PDF-AGES	20220211	F	2 mM NAA	12	25	0.0295	24.33	1058.57
Iso_PDF-AGES	20220211	F	2 mM NAA	12	26	0.0282	24.58	605.582
Iso_PDF-AGES	20220211	F	2 mM NAA	12	27	0.018	24	593.207
Iso_PDF-AGES	20220211	F	2 mM NAA	12	28	0.0473	24.25	825.993
Iso_PDF-AGES	20220211	F	2 mM NAA	12	29	0.037	24.58	671.957
Iso_PDF-AGES	20220211	F	2 mM NAA	12	30	0.0404	24.25	530.732
Iso_PDF-AGES	20220211	F	2 mM NAA	12	31	0.0118	24.33	1089.62
Iso_PDF-AGES	20220211	F	2 mM NAA	12	32	0.0322	24.5	629.432
Iso_PDF-AGES	20220211	F	Std	9	17	0.0683	23.92	989.929
Iso_PDF-AGES	20220127	F	Std	9	17	0.0116	23.53	1249.18
Iso_PDF-AGES	20220127	F	Std	9	18	0.037	25.1	805.264
Iso_PDF-AGES	20220211	F	Std	9	18	0.0321	23.83	546.529
Iso_PDF-AGES	20220211	F	Std	9	19	0.0701	24.33	597.207
Iso_PDF-AGES	20220127	F	Std	9	19	0.0593	24.18	908.083
Iso_PDF-AGES	20220127	F	Std	9	20	0.041	23.85	669
Iso_PDF-AGES	20220211	F	Std	9	20	0.0161	23.92	1429.89
Iso_PDF-AGES	20220211	F	Std	9	21	0.0233	23.92	1043.47
Iso_PDF-AGES	20220127	F	Std	9	21	0.0428	24.48	576.083
Iso_PDF-AGES	20220211	F	Std	9	22	0.0139	23.92	1529.1
Iso_PDF-AGES	20220127	F	Std	9	22	0.0325	24.2	768.347
Iso_PDF-AGES	20220211	F	Std	9	23	0.0242	24.75	681.186
Iso_PDF-AGES	20220127	F	Std	9	23	0.027	25.37	648.972
Iso_PDF-AGES	20220211	F	Std	9	24	0.0338	24.25	644.936
Iso_PDF-AGES	20220127	F	Std	9	24	0.0117	24.97	1243.14
Iso_PDF-AGES	20220211	F	Std	9	25	0.0319	24	778.925
Iso_PDF-AGES	20220127	F	Std	9	25	0.0253	23.83	1110.93
Iso_PDF-AGES	20220211	F	Std	9	26	0.0244	23.92	571.664
Iso_PDF-AGES	20220127	F	Std	9	26	0.0251	24.15	477.306
Iso_PDF-AGES	20220127	F	Std	9	27	0.0384	23.92	1004.9
Iso_PDF-AGES	20220211	F	Std	9	27	0.0336	24.25	760.054
Iso_PDF-AGES	20220127	F	Std	9	28	0.0239	24.23	607.264
Iso_PDF-AGES	20220211	F	Std	9	28	0.0076	24.25	643.789
Iso_PDF-AGES	20220211	F	Std	9	29	0.0558	23.92	622.068
Iso_PDF-AGES	20220127	F	Std	9	29	0.0221	24.5	822.167
Iso_PDF-AGES	20220211	F	Std	9	30	0.0063	23.67	659.046
Iso_PDF-AGES	20220127	F	Std	9	30	0.0078		779.958
Iso_PDF-AGES	20220127	F	Std	9	31	0.009		1007.28
Iso_PDF-AGES	20220211	F	Std	9	31	0.0468	24.33	961.279
Iso_PDF-AGES	20220211	F	Std	9	32	0.0235	23.83	435.161
Iso_PDF-AGES	20220127	F	Std	9	32	0.0157	24.07	533.708
Iso_PDF-AGES	20220127	M	10 mM NAA	12	1	0.0104	24.6	608.944
Iso_PDF-AGES	20220127	M	10 mM NAA	12	2	0.0169	24.42	492.875
Iso_PDF-AGES	20220127	M	10 mM NAA	12	3	0.0017		381.736
Iso_PDF-AGES	20220127	M	10 mM NAA	12	4	0.0272	24.47	560.389
Iso_PDF-AGES	20220127	M	10 mM NAA	12	5	0.0172	24.87	687.569
Iso_PDF-AGES	20220127	M	10 mM NAA	12	6	0.0106	24.72	511.653
Iso_PDF-AGES	20220127	M	10 mM NAA	12	7	0.0211	24.45	719.694
Iso_PDF-AGES	20220127	M	10 mM NAA	12	8	0.0106	24.37	777.806
Iso_PDF-AGES	20220127	M	10 mM NAA	12	9	0.0108	25.05	664.986
Iso_PDF-AGES	20220127	M	10 mM NAA	12	10	0.0118	24.73	919.75
Iso_PDF-AGES	20220127	M	10 mM NAA	12	11	0.0222	24.57	1180.01
Iso_PDF-AGES	20220127	M	10 mM NAA	12	12	0.0174	24.37	738.042
Iso_PDF-AGES	20220127	M	10 mM NAA	12	13	0.0065		502.75
Iso_PDF-AGES	20220127	M	10 mM NAA	12	14	0.0021		515.042
Iso_PDF-AGES	20220127	M	10 mM NAA	12	15	0.0063		1127.5
Iso_PDF-AGES	20220211	M	2 mM NAA	12	1	0.0129	24.83	575.682
Iso_PDF-AGES	20220211	M	2 mM NAA	12	2	0.0337	24.58	1278.67
Iso_PDF-AGES	20220211	M	2 mM NAA	12	3	0.0266	24.83	1300.91
Iso_PDF-AGES	20220211	M	2 mM NAA	12	4	0.0326	24.92	392.364
Iso_PDF-AGES	20220211	M	2 mM NAA	12	5	0.0081	25	887.154
Iso_PDF-AGES	20220211	M	2 mM NAA	12	6	0.0387	24.58	916.679
Iso_PDF-AGES	20220211	M	2 mM NAA	12	7	0.0144	24.75	494.55
Iso_PDF-AGES	20220211	M	2 mM NAA	12	8	0.0383	24.67	942.736
Iso_PDF-AGES	20220211	M	2 mM NAA	12	9	0.0323	24.5	1332.64
Iso_PDF-AGES	20220211	M	2 mM NAA	12	10	0.0403	24	697
Iso_PDF-AGES	20220211	M	2 mM NAA	12	11	0.0565	24.42	712.211
Iso_PDF-AGES	20220211	M	2 mM NAA	12	12	0.0322	24.92	973.886
Iso_PDF-AGES	20220211	M	2 mM NAA	12	13	0.0442	24.75	849.15
Iso_PDF-AGES	20220211	M	2 mM NAA	12	14	0.0505	24.67	987.504
Iso_PDF-AGES	20220211	M	2 mM NAA	12	15	0.0459	24.5	632.75
Iso_PDF-AGES	20220211	M	2 mM NAA	12	16	0.0517	24.67	704.132
Iso_PDF-AGES	20220211	M	Std	9	1	0.0417	23.75	1312.14
Iso_PDF-AGES	20220211	M	Std	9	2	0.0535	24.17	1176.06
Iso_PDF-AGES	20220127	M	Std	9	2	0.0154	24.22	1589.81
Iso_PDF-AGES	20220127	M	Std	9	3	0.1032	24.03	1251.9
Iso_PDF-AGES	20220211	M	Std	9	3	0.0266	24.67	1203.19
Iso_PDF-AGES	20220211	M	Std	9	4	0.0323	23.92	357.911
Iso_PDF-AGES	20220127	M	Std	9	4	0.036	24.15	540.472
Iso_PDF-AGES	20220127	M	Std	9	5	0.0593	24.05	842.097
Iso_PDF-AGES	20220211	M	Std	9	5	0.039	24.42	1111.73
Iso_PDF-AGES	20220211	M	Std	9	6	0.0389	24.92	1171.19
Iso_PDF-AGES	20220127	M	Std	9	6	0.0394	24.55	877.736
Iso_PDF-AGES	20220127	M	Std	9	7	0.0703	24.02	842.583
Iso_PDF-AGES	20220211	M	Std	9	8	0.0426	24.17	1157.12
Iso_PDF-AGES	20220127	M	Std	9	8	0.039	24.17	795.542
Iso_PDF-AGES	20220127	M	Std	9	9	0.0246	24.18	856.611
Iso_PDF-AGES	20220211	M	Std	9	9	0.0747	24.42	650.125
Iso_PDF-AGES	20220211	M	Std	9	10	0.0712	24.5	517.882
Iso_PDF-AGES	20220127	M	Std	9	10	0.0297	25	748.611
Iso_PDF-AGES	20220211	M	Std	9	11	0.0889	24.42	1403.05
Iso_PDF-AGES	20220127	M	Std	9	11	0.0424	23.92	1202.64
Iso_PDF-AGES	20220127	M	Std	9	12	0.0431	23.9	1324.94
Iso_PDF-AGES	20220211	M	Std	9	13	0.0595	24.58	1156.47
Iso_PDF-AGES	20220127	M	Std	9	13	0.0278	24.48	709.125
Iso_PDF-AGES	20220211	M	Std	9	14	0.0662	24.33	630.782
Iso_PDF-AGES	20220127	M	Std	9	14	0.0813	24.3	1345.21
Iso_PDF-AGES	20220211	M	Std	9	15	0.0576	24.25	1028.71
Iso_PDF-AGES	20220127	M	Std	9	15	0.0187	24.33	1086.54
Iso_PDF-AGES	20220127	M	Std	9	16	0.0668	24.33	631.083
Iso_PDF-AGES	20220211	M	Std	9	16	0.0265	24.33	359.257
Iso_PDF-GS	20220127	F	EtOH	15	17	0.04	24.1	1208.51
Iso_PDF-GS	20220211	F	EtOH	15	17	0.0198	24.25	613.336
Iso_PDF-GS	20220211	F	EtOH	15	18	0.0323	23.92	395.011
Iso_PDF-GS	20220211	F	EtOH	15	19	0.0382	24.17	232.189
Iso_PDF-GS	20220127	F	EtOH	15	19	0.036	23.42	835.764
Iso_PDF-GS	20220127	F	EtOH	15	20	0.0609	23.83	1345.65
Iso_PDF-GS	20220211	F	EtOH	15	20	0.0067	23.92	252.718
Iso_PDF-GS	20220211	F	EtOH	15	21	0.0373	24.08	729.921
Iso_PDF-GS	20220127	F	EtOH	15	21	0.0297	23.85	1184.03
Iso_PDF-GS	20220211	F	EtOH	15	23	0.0438	24.08	534.432
Iso_PDF-GS	20220127	F	EtOH	15	23	0.0222	23.3	1115.76
Iso_PDF-GS	20220211	F	EtOH	15	24	0.0488	24.58	553.125
Iso_PDF-GS	20220127	F	EtOH	15	24	0.0432	23.88	1129
Iso_PDF-GS	20220127	F	EtOH	15	25	0.0434	23.85	1390.58
Iso_PDF-GS	20220211	F	EtOH	15	25	0.055	23.92	518.393
Iso_PDF-GS	20220127	F	EtOH	15	26	0.0352	23.75	1199.28
Iso_PDF-GS	20220211	F	EtOH	15	26	0.0115	24.33	531.121
Iso_PDF-GS	20220127	F	EtOH	15	27	0.039	24.15	942.056
Iso_PDF-GS	20220211	F	EtOH	15	27	0.0838	24	463.125
Iso_PDF-GS	20220211	F	EtOH	15	28	0.0127	24.5	693.421
Iso_PDF-GS	20220211	F	EtOH	15	29	0.0297	24.17	599.357
Iso_PDF-GS	20220127	F	EtOH	15	30	0.0245	24.03	1234.97
Iso_PDF-GS	20220211	F	EtOH	15	30	0.0412	23.75	1378.52
Iso_PDF-GS	20220127	F	EtOH	15	31	0.0341	23.52	908.125
Iso_PDF-GS	20220211	F	EtOH	15	31	0.0749	24.5	598.85
Iso_PDF-GS	20220211	F	EtOH	15	32	0.0781	24.83	507.75
Iso_PDF-GS	20220127	F	RU486	18	17	0.0179	24.42	1047.97
Iso_PDF-GS	20220127	F	RU486	18	18	0.039	24.83	714.25
Iso_PDF-GS	20220127	F	RU486	18	19	0.0095		571
Iso_PDF-GS	20220127	F	RU486	18	20	0.031	24.45	864.861
Iso_PDF-GS	20220127	F	RU486	18	21	0.0287	24.38	1051.86
Iso_PDF-GS	20220127	F	RU486	18	22	0.0487	24.67	1403.18
Iso_PDF-GS	20220127	F	RU486	18	23	0.0324	24.25	743.194
Iso_PDF-GS	20220127	F	RU486	18	24	0.0242	25.18	749.25
Iso_PDF-GS	20220127	F	RU486	18	25	0.0085		693.444
Iso_PDF-GS	20220127	F	RU486	18	26	0.0383	24.57	861.986
Iso_PDF-GS	20220127	F	RU486	18	28	0.0388	24.28	672.75
Iso_PDF-GS	20220127	F	RU486	18	29	0.0119	25.17	977.903
Iso_PDF-GS	20220127	F	RU486	18	30	0.01	24.23	718.361
Iso_PDF-GS	20220211	F	RU486	19	17	0.0164	25.08	1074.9
Iso_PDF-GS	20220211	F	RU486	19	18	0.0719	24.92	1519.28
Iso_PDF-GS	20220211	F	RU486	19	19	0.0207	25.08	953.4
Iso_PDF-GS	20220211	F	RU486	19	21	0.0364	25	1101.88
Iso_PDF-GS	20220211	F	RU486	19	22	0.0158	25.08	646.375
Iso_PDF-GS	20220211	F	RU486	19	23	0.0265	25	1025.62
Iso_PDF-GS	20220211	F	RU486	19	24	0.0259	25	752.214
Iso_PDF-GS	20220211	F	RU486	19	25	0.0288	24.58	1192.99
Iso_PDF-GS	20220211	F	RU486	19	27	0.0088	25.25	1098.09
Iso_PDF-GS	20220211	F	RU486	19	28	0.0728	24.83	2839.88
Iso_PDF-GS	20220211	F	RU486	19	29	0.0166	25	989.3
Iso_PDF-GS	20220211	F	RU486	19	30	0.023	24.67	1325.75
Iso_PDF-GS	20220127	F	RU486	19	30	0.0234	24.05	797.486
Iso_PDF-GS	20220127	F	RU486	19	31	0.0506	24.42	1004.81
Iso_PDF-GS	20220211	F	RU486	19	31	0.0235	25	1676
Iso_PDF-GS	20220127	F	RU486	19	32	0.0334	24.75	844.861
Iso_PDF-GS	20220211	F	RU486	19	32	0.0006		985.711
Iso_PDF-GS	20220127	M	EtOH	15	1	0.0269	23.75	687.792
Iso_PDF-GS	20220211	M	EtOH	15	1	0.018	24	483.539
Iso_PDF-GS	20220127	M	EtOH	15	2	0.0411	23.28	1170.32
Iso_PDF-GS	20220211	M	EtOH	15	2	0.017	23.92	465.982
Iso_PDF-GS	20220211	M	EtOH	15	3	0.0147	23.67	231.125
Iso_PDF-GS	20220211	M	EtOH	15	4	0.0187	24.17	684.536
Iso_PDF-GS	20220127	M	EtOH	15	4	0.0507	23.58	1013.96
Iso_PDF-GS	20220127	M	EtOH	15	5	0.0667	23.42	900
Iso_PDF-GS	20220211	M	EtOH	15	5	0.0254	23.5	509.829
Iso_PDF-GS	20220211	M	EtOH	15	6	0.0207	23.5	287.871
Iso_PDF-GS	20220127	M	EtOH	15	6	0.0157	23.77	561
Iso_PDF-GS	20220211	M	EtOH	15	7	0.0176	24	398.375
Iso_PDF-GS	20220127	M	EtOH	15	7	0.0212	23.23	1072.32
Iso_PDF-GS	20220127	M	EtOH	15	8	0.1237	23.5	1502.74
Iso_PDF-GS	20220211	M	EtOH	15	8	0.033	24.08	1514.67
Iso_PDF-GS	20220211	M	EtOH	15	9	0.033	23.92	503.05
Iso_PDF-GS	20220127	M	EtOH	15	9	0.0388	23.48	1459.65
Iso_PDF-GS	20220127	M	EtOH	15	10	0.0542	23.47	2111.71
Iso_PDF-GS	20220211	M	EtOH	15	10	0.0224	24.08	821.471
Iso_PDF-GS	20220211	M	EtOH	15	11	0.0104	23.92	512.211
Iso_PDF-GS	20220127	M	EtOH	15	11	0.0152	24.03	1568.58
Iso_PDF-GS	20220211	M	EtOH	15	12	0.0487	23.92	529.418
Iso_PDF-GS	20220127	M	EtOH	15	12	0.0327	23.57	2403.74
Iso_PDF-GS	20220211	M	EtOH	15	13	0.0361	23	624.911
Iso_PDF-GS	20220211	M	EtOH	15	14	0.0209	24.17	233.479
Iso_PDF-GS	20220127	M	EtOH	15	14	0.1019	23.92	1362.79
Iso_PDF-GS	20220211	M	EtOH	15	15	0.0181	23.83	170.5
Iso_PDF-GS	20220211	M	EtOH	15	16	0.0365	24.08	465.221
Iso_PDF-GS	20220127	M	EtOH	15	16	0.1071	23.3	2814.11
Iso_PDF-GS	20220127	M	RU486	18	1	0.1084	24.25	1392.29
Iso_PDF-GS	20220127	M	RU486	18	2	0.0529	24.22	1327.92
Iso_PDF-GS	20220127	M	RU486	18	3	0.06	24.27	1488.78
Iso_PDF-GS	20220127	M	RU486	18	4	0.0592	24.08	1331.79
Iso_PDF-GS	20220127	M	RU486	18	5	0.1094	24.37	1215.21
Iso_PDF-GS	20220127	M	RU486	18	6	0.0203	24.13	1926.15
Iso_PDF-GS	20220127	M	RU486	18	7	0.0164	24.9	644.639
Iso_PDF-GS	20220127	M	RU486	18	8	0.0493	24.45	1253.64
Iso_PDF-GS	20220127	M	RU486	18	9	0.0119	24.42	1441.43
Iso_PDF-GS	20220127	M	RU486	18	10	0.0484	24.17	1601.1
Iso_PDF-GS	20220127	M	RU486	18	11	0.0969	24.37	1688.62
Iso_PDF-GS	20220127	M	RU486	18	12	0.0986	24.27	760.583
Iso_PDF-GS	20220127	M	RU486	18	14	0.1186	24.27	1702.43
Iso_PDF-GS	20220127	M	RU486	18	15	0.0275	24.38	1597.03
Iso_PDF-GS	20220127	M	RU486	18	16	0.0618	24.6	1566.69
Iso_PDF-GS	20220127	M	RU486	18	30	0.01	24.23	718.361
Iso_PDF-GS	20220211	M	RU486	19	1	0.086	24.83	584.736
Iso_PDF-GS	20220211	M	RU486	19	2	0.0558	24.42	2326.53
Iso_PDF-GS	20220211	M	RU486	19	3	0.0675	24.58	3251.13
Iso_PDF-GS	20220211	M	RU486	19	4	0.1751	24.83	4160.09
Iso_PDF-GS	20220211	M	RU486	19	5	0.179	24.58	6072.27
Iso_PDF-GS	20220211	M	RU486	19	6	0.1504	24.83	1867.88
Iso_PDF-GS	20220211	M	RU486	19	7	0.1241	24.58	3447.71
Iso_PDF-GS	20220211	M	RU486	19	8	0.018	25	845.779
Iso_PDF-GS	20220211	M	RU486	19	9	0.0735	24.92	1778.54
Iso_PDF-GS	20220211	M	RU486	19	10	0.1457	24.75	4695.31
Iso_PDF-GS	20220211	M	RU486	19	11	0.0858	24.5	1989.58
Iso_PDF-GS	20220211	M	RU486	19	12	0.1037	24.83	1802.8
Iso_PDF-GS	20220211	M	RU486	19	13	0.0696	24.5	844.404
Iso_PDF-GS	20220211	M	RU486	19	14	0.0956	24.67	3019
Iso_PDF-GS	20220211	M	RU486	19	15	0.0982	24.75	3776.5
Iso_PDF-GS	20220211	M	RU486	19	16	0.1018	24.67	1370.82
PDF-AGES_Kir2.1	20220127	F	10 mM NAA	13	17	0.0014		341.625
PDF-AGES_Kir2.1	20220127	F	10 mM NAA	13	18	0.0017		241.306
PDF-AGES_Kir2.1	20220127	F	10 mM NAA	13	19	0.0039		426.736
PDF-AGES_Kir2.1	20220127	F	10 mM NAA	13	20	0.0081		221.931
PDF-AGES_Kir2.1	20220127	F	10 mM NAA	13	21	0.0021		399.069
PDF-AGES_Kir2.1	20220127	F	10 mM NAA	13	22	0.0017		366.264
PDF-AGES_Kir2.1	20220127	F	10 mM NAA	13	24	0.0022		470.472
PDF-AGES_Kir2.1	20220127	F	10 mM NAA	13	25	0.0012		539.847
PDF-AGES_Kir2.1	20220127	F	10 mM NAA	13	26	0.001		395.042
PDF-AGES_Kir2.1	20220127	F	10 mM NAA	13	27	0.0023		194.736
PDF-AGES_Kir2.1	20220127	F	10 mM NAA	13	28	0.0018		300.542
PDF-AGES_Kir2.1	20220127	F	10 mM NAA	13	29	0.0021		217.931
PDF-AGES_Kir2.1	20220127	F	10 mM NAA	13	30	0.0038		553.042
PDF-AGES_Kir2.1	20220127	F	10 mM NAA	13	31	0.0009		350.292
PDF-AGES_Kir2.1	20220127	F	10 mM NAA	13	32	0.0025		282.486
PDF-AGES_Kir2.1	20220211	F	2 mM NAA	13	17	0.0004		642.539
PDF-AGES_Kir2.1	20220211	F	2 mM NAA	13	18	0.0004		479
PDF-AGES_Kir2.1	20220211	F	2 mM NAA	13	19	0.0001		406.736
PDF-AGES_Kir2.1	20220211	F	2 mM NAA	13	20	0.0046		384.45
PDF-AGES_Kir2.1	20220211	F	2 mM NAA	13	21	0.002		241.386
PDF-AGES_Kir2.1	20220211	F	2 mM NAA	13	22	0.0056	23.92	345.621
PDF-AGES_Kir2.1	20220211	F	2 mM NAA	13	23	0.0038		615.175
PDF-AGES_Kir2.1	20220211	F	2 mM NAA	13	24	0.003		560.2
PDF-AGES_Kir2.1	20220211	F	2 mM NAA	13	25	0.0043		389.079
PDF-AGES_Kir2.1	20220211	F	2 mM NAA	13	26	0.0007		395.25
PDF-AGES_Kir2.1	20220211	F	2 mM NAA	13	27	0.0002		853.743
PDF-AGES_Kir2.1	20220211	F	2 mM NAA	13	28	0.0186	23.83	632.171
PDF-AGES_Kir2.1	20220211	F	2 mM NAA	13	29	0.0034		485.139
PDF-AGES_Kir2.1	20220211	F	2 mM NAA	13	30	0.0071	23.5	559.893
PDF-AGES_Kir2.1	20220211	F	2 mM NAA	13	31	0.0025		220.082
PDF-AGES_Kir2.1	20220211	F	2 mM NAA	13	32	0.0045		459.95
PDF-AGES_Kir2.1	20220211	F	Std	10	17	0.0163	24.25	326.918
PDF-AGES_Kir2.1	20220211	F	Std	10	18	0.0292	24.67	508.125
PDF-AGES_Kir2.1	20220127	F	Std	10	18	0.016	25.35	838.583
PDF-AGES_Kir2.1	20220211	F	Std	10	19	0.0127	24.42	235.232
PDF-AGES_Kir2.1	20220127	F	Std	10	19	0.0157	24.87	509.708
PDF-AGES_Kir2.1	20220211	F	Std	10	20	0.0286	24.42	792.179
PDF-AGES_Kir2.1	20220127	F	Std	10	20	0.0435	24.6	911.444
PDF-AGES_Kir2.1	20220127	F	Std	10	21	0.0246	24.43	690.986
PDF-AGES_Kir2.1	20220211	F	Std	10	21	0.0168	24.92	339.789
PDF-AGES_Kir2.1	20220211	F	Std	10	22	0.047	24.33	352.5
PDF-AGES_Kir2.1	20220127	F	Std	10	22	0.0189	24.57	313.847
PDF-AGES_Kir2.1	20220127	F	Std	10	23	0.0108	26.2	229.611
PDF-AGES_Kir2.1	20220211	F	Std	10	23	0.019	24.42	364.861
PDF-AGES_Kir2.1	20220127	F	Std	10	24	0.0028		965.236
PDF-AGES_Kir2.1	20220211	F	Std	10	24	0.0039		506.357
PDF-AGES_Kir2.1	20220211	F	Std	10	25	0.0453	24.25	803.196
PDF-AGES_Kir2.1	20220127	F	Std	10	25	0.0052		385.028
PDF-AGES_Kir2.1	20220211	F	Std	10	26	0.0204	24.92	400.332
PDF-AGES_Kir2.1	20220127	F	Std	10	26	0.0337	24.63	886.764
PDF-AGES_Kir2.1	20220127	F	Std	10	27	0.0276	24.58	279.833
PDF-AGES_Kir2.1	20220211	F	Std	10	27	0.0196	25.67	734.418
PDF-AGES_Kir2.1	20220211	F	Std	10	28	0.0059	34.42	264.625
PDF-AGES_Kir2.1	20220127	F	Std	10	28	0.0543	24.75	579.653
PDF-AGES_Kir2.1	20220127	F	Std	10	29	0.03	25.52	807.75
PDF-AGES_Kir2.1	20220211	F	Std	10	29	0.0214	24	341.7
PDF-AGES_Kir2.1	20220127	F	Std	10	30	0.0325	24.73	641.181
PDF-AGES_Kir2.1	20220211	F	Std	10	30	0.0096	25	376.489
PDF-AGES_Kir2.1	20220211	F	Std	10	31	0.0177	24.58	317.75
PDF-AGES_Kir2.1	20220127	F	Std	10	31	0.0154	24.75	591.417
PDF-AGES_Kir2.1	20220211	F	Std	10	32	0.023	23.58	271.675
PDF-AGES_Kir2.1	20220127	F	Std	10	32	0.0107	24.92	314.347
PDF-AGES_Kir2.1	20220127	M	10 mM NAA	13	2	0.0013		361.542
PDF-AGES_Kir2.1	20220127	M	10 mM NAA	13	3	0.0001		282.222
PDF-AGES_Kir2.1	20220127	M	10 mM NAA	13	4	0.0023		634.389
PDF-AGES_Kir2.1	20220127	M	10 mM NAA	13	5	0.0025		366.139
PDF-AGES_Kir2.1	20220127	M	10 mM NAA	13	6	0.0015		425.306
PDF-AGES_Kir2.1	20220127	M	10 mM NAA	13	7	0.0003		467.639
PDF-AGES_Kir2.1	20220127	M	10 mM NAA	13	8	0.0005		268.861
PDF-AGES_Kir2.1	20220127	M	10 mM NAA	13	9	0.0012		657.639
PDF-AGES_Kir2.1	20220127	M	10 mM NAA	13	10	0.003		385.292
PDF-AGES_Kir2.1	20220127	M	10 mM NAA	13	12	0.0002		565.236
PDF-AGES_Kir2.1	20220127	M	10 mM NAA	13	13	0.0004		695.875
PDF-AGES_Kir2.1	20220127	M	10 mM NAA	13	14	0.0025		631.264
PDF-AGES_Kir2.1	20220127	M	10 mM NAA	13	15	0.0014		512.208
PDF-AGES_Kir2.1	20220127	M	10 mM NAA	13	16	0.0012		266.875
PDF-AGES_Kir2.1	20220211	M	2 mM NAA	13	1	0.0022		188.914
PDF-AGES_Kir2.1	20220211	M	2 mM NAA	13	2	0.003		312.714
PDF-AGES_Kir2.1	20220211	M	2 mM NAA	13	3	0.0013		297.421
PDF-AGES_Kir2.1	20220211	M	2 mM NAA	13	4	0.0023		662
PDF-AGES_Kir2.1	20220211	M	2 mM NAA	13	5	0.0004		777.489
PDF-AGES_Kir2.1	20220211	M	2 mM NAA	13	6	0.0002		369.25
PDF-AGES_Kir2.1	20220211	M	2 mM NAA	13	7	0.0007		787
PDF-AGES_Kir2.1	20220211	M	2 mM NAA	13	8	0.0001		241.2
PDF-AGES_Kir2.1	20220211	M	2 mM NAA	13	10	0.0001		437.571
PDF-AGES_Kir2.1	20220211	M	2 mM NAA	13	11	0.0001		423.307
PDF-AGES_Kir2.1	20220211	M	2 mM NAA	13	12	0.0008		337.875
PDF-AGES_Kir2.1	20220211	M	2 mM NAA	13	13	0		134.804
PDF-AGES_Kir2.1	20220211	M	2 mM NAA	13	14	0.001		603.854
PDF-AGES_Kir2.1	20220211	M	2 mM NAA	13	15	0.006	25.25	294.35
PDF-AGES_Kir2.1	20220211	M	2 mM NAA	13	16	0.0002		480.125
PDF-AGES_Kir2.1	20220127	M	Std	10	1	0.0153	25.22	404.528
PDF-AGES_Kir2.1	20220211	M	Std	10	1	0.041	24	578.5
PDF-AGES_Kir2.1	20220211	M	Std	10	2	0.0207	24.58	342.507
PDF-AGES_Kir2.1	20220127	M	Std	10	2	0.038	24.48	540.528
PDF-AGES_Kir2.1	20220211	M	Std	10	3	0.0022		775.279
PDF-AGES_Kir2.1	20220127	M	Std	10	3	0.0114	31.87	305.514
PDF-AGES_Kir2.1	20220127	M	Std	10	4	0.0145	24.53	611.319
PDF-AGES_Kir2.1	20220211	M	Std	10	4	0.0076	26.58	654.664
PDF-AGES_Kir2.1	20220211	M	Std	10	5	0.0216	24.5	338.846
PDF-AGES_Kir2.1	20220127	M	Std	10	6	0.0007		1024.51
PDF-AGES_Kir2.1	20220211	M	Std	10	6	0.0115	24	865.886
PDF-AGES_Kir2.1	20220211	M	Std	10	7	0.0413	24.17	503.15
PDF-AGES_Kir2.1	20220127	M	Std	10	7	0.0646	24.67	975.194
PDF-AGES_Kir2.1	20220127	M	Std	10	8	0.0668	23.68	640.833
PDF-AGES_Kir2.1	20220211	M	Std	10	8	0.0198	24.58	496.25
PDF-AGES_Kir2.1	20220211	M	Std	10	9	0.0101	20.17	270.9
PDF-AGES_Kir2.1	20220211	M	Std	10	10	0.0113	24.58	1339.86
PDF-AGES_Kir2.1	20220127	M	Std	10	11	0.0347	23.97	389.361
PDF-AGES_Kir2.1	20220211	M	Std	10	11	0.0066	25.08	167.65
PDF-AGES_Kir2.1	20220211	M	Std	10	12	0.0358	24.5	851.471
PDF-AGES_Kir2.1	20220127	M	Std	10	12	0.011	24.73	332.903
PDF-AGES_Kir2.1	20220211	M	Std	10	13	0.0086	24.42	172.6
PDF-AGES_Kir2.1	20220127	M	Std	10	13	0.022	23.8	549.347
PDF-AGES_Kir2.1	20220211	M	Std	10	14	0.0146	24.58	268.871
PDF-AGES_Kir2.1	20220127	M	Std	10	14	0.0351	24.57	841.056
PDF-AGES_Kir2.1	20220127	M	Std	10	15	0.0116	34.88	625.167
PDF-AGES_Kir2.1	20220211	M	Std	10	15	0.0141	24.17	505.071
PDF-AGES_Kir2.1	20220127	M	Std	10	16	0.0257	25.42	483.292
PDF-AGES_Kir2.1	20220127	M	Std	10	18	0.016	25.35	838.583
PDF-AGES_Kir2.1	20220127	M	Std	10	19	0.0157	24.87	509.708
PDF-AGES_Kir2.1	20220127	M	Std	10	20	0.0435	24.6	911.444
PDF-GS_Kir2.1	20220211	F	EtOH	16	17	0.0159	24.42	647.579
PDF-GS_Kir2.1	20220211	F	EtOH	16	18	0.0554	24.25	1009.92
PDF-GS_Kir2.1	20220127	F	EtOH	16	18	0.0647	24.05	552.611
PDF-GS_Kir2.1	20220127	F	EtOH	16	19	0.0565	24.47	531.361
PDF-GS_Kir2.1	20220127	F	EtOH	16	20	0.0582	24.12	434.528
PDF-GS_Kir2.1	20220127	F	EtOH	16	21	0.0073		605.611
PDF-GS_Kir2.1	20220211	F	EtOH	16	21	0.0336	24	398.054
PDF-GS_Kir2.1	20220211	F	EtOH	16	22	0.0389	23.67	1021.39
PDF-GS_Kir2.1	20220127	F	EtOH	16	22	0.0146	24.35	608.431
PDF-GS_Kir2.1	20220127	F	EtOH	16	23	0.0271	23.95	407.333
PDF-GS_Kir2.1	20220211	F	EtOH	16	23	0.0638	24	909.243
PDF-GS_Kir2.1	20220211	F	EtOH	16	24	0.0397	23.75	703.836
PDF-GS_Kir2.1	20220211	F	EtOH	16	25	0.019	23.67	730.346
PDF-GS_Kir2.1	20220127	F	EtOH	16	25	0.0331	24.15	565.042
PDF-GS_Kir2.1	20220211	F	EtOH	16	26	0.0274	24.25	650.136
PDF-GS_Kir2.1	20220211	F	EtOH	16	27	0.0445	24.17	533.661
PDF-GS_Kir2.1	20220127	F	EtOH	16	28	0.0055		1353.35
PDF-GS_Kir2.1	20220211	F	EtOH	16	28	0.05	23.92	611.514
PDF-GS_Kir2.1	20220127	F	EtOH	16	29	0.0197	24.35	337.292
PDF-GS_Kir2.1	20220211	F	EtOH	16	29	0.0251	24.42	659.686
PDF-GS_Kir2.1	20220211	F	EtOH	16	30	0.0643	23.83	873.454
PDF-GS_Kir2.1	20220211	F	EtOH	16	31	0.0252	24.25	923.875
PDF-GS_Kir2.1	20220127	F	EtOH	16	31	0.0627	24.1	423.347
PDF-GS_Kir2.1	20220127	F	EtOH	16	32	0.0063		443.597
PDF-GS_Kir2.1	20220211	F	RU486	18	18	0.0016		430.311
PDF-GS_Kir2.1	20220211	F	RU486	18	19	0.0045		452.493
PDF-GS_Kir2.1	20220211	F	RU486	18	20	0.0033		729.114
PDF-GS_Kir2.1	20220211	F	RU486	18	21	0.0251	20.25	360.261
PDF-GS_Kir2.1	20220211	F	RU486	18	22	0.0049		644.729
PDF-GS_Kir2.1	20220211	F	RU486	18	23	0.006	29.92	260.564
PDF-GS_Kir2.1	20220211	F	RU486	18	24	0.0088	22.33	329.771
PDF-GS_Kir2.1	20220211	F	RU486	18	25	0.0045		343.246
PDF-GS_Kir2.1	20220127	F	RU486	19	17	0.0107	29.43	377.625
PDF-GS_Kir2.1	20220127	F	RU486	19	18	0.0107	25.38	149.708
PDF-GS_Kir2.1	20220127	F	RU486	19	19	0.005		574.611
PDF-GS_Kir2.1	20220127	F	RU486	19	20	0.0193	26.08	319.708
PDF-GS_Kir2.1	20220127	F	RU486	19	21	0.0064		607.417
PDF-GS_Kir2.1	20220127	F	RU486	19	22	0.0126	22.15	238.806
PDF-GS_Kir2.1	20220127	F	RU486	19	23	0.0024		575.625
PDF-GS_Kir2.1	20220127	F	RU486	19	24	0.0055		436.333
PDF-GS_Kir2.1	20220127	F	RU486	19	25	0.0066		355.944
PDF-GS_Kir2.1	20220127	F	RU486	19	26	0.0059		255.167
PDF-GS_Kir2.1	20220127	F	RU486	19	27	0.0128	23.15	314.847
PDF-GS_Kir2.1	20220127	F	RU486	19	28	0.0008		674.597
PDF-GS_Kir2.1	20220127	F	RU486	19	29	0.0073		419.847
PDF-GS_Kir2.1	20220127	F	RU486	19	30	0.0034		147.708
PDF-GS_Kir2.1	20220127	F	RU486	19	31	0.0026		256.639
PDF-GS_Kir2.1	20220211	M	EtOH	16	1	0.119	23.58	1210.54
PDF-GS_Kir2.1	20220211	M	EtOH	16	2	0.0859	23.75	862.907
PDF-GS_Kir2.1	20220127	M	EtOH	16	3	0.0299	23.12	634.153
PDF-GS_Kir2.1	20220211	M	EtOH	16	3	0.1057	24.08	841.568
PDF-GS_Kir2.1	20220127	M	EtOH	16	4	0.057	23.02	753.514
PDF-GS_Kir2.1	20220211	M	EtOH	16	4	0.1316	23.92	1934.12
PDF-GS_Kir2.1	20220211	M	EtOH	16	5	0.033	23.92	1702.29
PDF-GS_Kir2.1	20220127	M	EtOH	16	5	0.0409	23.8	403.153
PDF-GS_Kir2.1	20220211	M	EtOH	16	6	0.0825	23.67	1178.4
PDF-GS_Kir2.1	20220211	M	EtOH	16	7	0.0707	23.67	1794.49
PDF-GS_Kir2.1	20220127	M	EtOH	16	7	0.0116	22.95	755.583
PDF-GS_Kir2.1	20220211	M	EtOH	16	8	0.1151	23.5	1070.34
PDF-GS_Kir2.1	20220127	M	EtOH	16	9	0.0237	23.37	1421.62
PDF-GS_Kir2.1	20220211	M	EtOH	16	9	0.133	23.75	1403.56
PDF-GS_Kir2.1	20220211	M	EtOH	16	10	0.0819	23.75	1365.29
PDF-GS_Kir2.1	20220127	M	EtOH	16	10	0.0078		260.653
PDF-GS_Kir2.1	20220211	M	EtOH	16	11	0.0692	23.75	832.057
PDF-GS_Kir2.1	20220211	M	EtOH	16	12	0.0982	24	2060.66
PDF-GS_Kir2.1	20220127	M	EtOH	16	12	0.0644	24.13	446.333
PDF-GS_Kir2.1	20220211	M	EtOH	16	13	0.1454	23.75	1680.74
PDF-GS_Kir2.1	20220127	M	EtOH	16	14	0.0311	23.65	565.847
PDF-GS_Kir2.1	20220211	M	EtOH	16	14	0.1042	23.58	940.596
PDF-GS_Kir2.1	20220211	M	EtOH	16	15	0.1727	23.58	1655.28
PDF-GS_Kir2.1	20220211	M	EtOH	16	16	0.0948	23.58	672.207
PDF-GS_Kir2.1	20220211	M	RU486	18	1	0.0034		179.307
PDF-GS_Kir2.1	20220211	M	RU486	18	2	0.0008		259.157
PDF-GS_Kir2.1	20220211	M	RU486	18	3	0.0015		350.546
PDF-GS_Kir2.1	20220211	M	RU486	18	4	0.0004		132.7
PDF-GS_Kir2.1	20220211	M	RU486	18	5	0.002		292.3
PDF-GS_Kir2.1	20220211	M	RU486	18	6	0.0045		477.693
PDF-GS_Kir2.1	20220211	M	RU486	18	7	0.0024		215.679
PDF-GS_Kir2.1	20220211	M	RU486	18	8	0.0246	23	259.086
PDF-GS_Kir2.1	20220211	M	RU486	18	9	0.0055	22.5	188.846
PDF-GS_Kir2.1	20220211	M	RU486	18	10	0.0117	31.42	350.375
PDF-GS_Kir2.1	20220211	M	RU486	18	11	0.0145	26	290.132
PDF-GS_Kir2.1	20220211	M	RU486	18	12	0.0039		240.95
PDF-GS_Kir2.1	20220211	M	RU486	18	13	0.0053	13.83	102.029
PDF-GS_Kir2.1	20220211	M	RU486	18	14	0.001		205.136
PDF-GS_Kir2.1	20220211	M	RU486	18	15	0.0017		524.425
PDF-GS_Kir2.1	20220211	M	RU486	18	16	0.0059	2.08	1051.97
PDF-GS_Kir2.1	20220127	M	RU486	19	1	0.0042		560.819
PDF-GS_Kir2.1	20220127	M	RU486	19	2	0.0024		911.722
PDF-GS_Kir2.1	20220127	M	RU486	19	3	0.0043		681.694
PDF-GS_Kir2.1	20220127	M	RU486	19	4	0.0099		370.889
PDF-GS_Kir2.1	20220127	M	RU486	19	5	0.0012		497.056
PDF-GS_Kir2.1	20220127	M	RU486	19	6	0.0304	23.52	733.514
PDF-GS_Kir2.1	20220127	M	RU486	19	7	0.0136	22.63	530.361
PDF-GS_Kir2.1	20220127	M	RU486	19	8	0.0186	23.15	629.597
PDF-GS_Kir2.1	20220127	M	RU486	19	9	0.0319	24.18	683.583
PDF-GS_Kir2.1	20220127	M	RU486	19	10	0.0074		545.236
PDF-GS_Kir2.1	20220127	M	RU486	19	11	0.0032		1038.81
PDF-GS_Kir2.1	20220127	M	RU486	19	12	0.0419	23.27	1243.88
PDF-GS_Kir2.1	20220127	M	RU486	19	13	0.0033		477.208
PDF-GS_Kir2.1	20220127	M	RU486	19	14	0.0225	23.63	480.986
PDF-GS_Kir2.1	20220127	M	RU486	19	15	0.0853	23.22	742.597
PDF-GS_Kir2.1	20220127	M	RU486	19	16	0.0043		818.431

### Sheet: p -values for Fig.6 main figure
	Behavioral Parameter	Genotypes Compared	Sex	pANOVA Genotype	pANOVA Food	Genotype x Food Interaction
	24 h FFT Strength	PDF > Kir2.1, AGES and parental controls	F	6.12e-08	0.000162	0.01
	24 h Activity counts	PDF > Kir2.1, AGES and parental controls	F	2.86e-07	0.248	0.859
	24 h FFT Strength	PDF > Kir2.1, AGES and parental controls	M	1.89e-13	4.16e-11	0.028
	24 h Activity counts	PDF > Kir2.1, AGES and parental controls	M	2.41e-09	0.06	0.5
	24 h FFT Strength	PDF-GS-Gal4 > Kir2.1 and parental controls	F	0.0016	5.11e-06	0.003
	24 h Activity counts	PDF-GS-Gal4 > Kir2.1 and parental controls	F	4.48e-07	0.93	0.007
	24 h FFT Strength	PDF-GS-Gal4 > Kir2.1 and parental controls	M	0.036	0.04	1.02e-17
	24 h Activity counts	PDF-GS-Gal4 > Kir2.1 and parental controls	M	2.36e-07	0.145	3.76e-09
	Table for Fig. 6 main panel: p-values from 2-way ANOVA comparisons of behavioral parameters. Means for behavioral parameters of experimental genotypes and their two parental controls were compared by two-way ANOVA by genotype and food substrate (standard vs. NAA and ethanol vs. RU-486), and Tukey’s post hoc test

### Sheet: p -values for Fig.6 supp figure
	Behavioral Parameter	Genotypes Compared	Sex	pANOVA Genotype	pANOVA Food	Genotype x Food Interaction
	24 h FFT Strength	PDF > Kir2.1, AGES and parental controls	F	4.71e-12	1.19e-08	0.0053
	24 h Activity counts	PDF > Kir2.1, AGES and parental controls	F	8.7e-12	0.003	0.927
	24 h FFT Strength	PDF > Kir2.1, AGES and parental controls	M	4.09e-16	2.54e-21	0.004
	24 h Activity counts	PDF > Kir2.1, AGES and parental controls	M	8.74e-10	0.000147	0.268
	Table for Fig. 6 supplement 1: p-values from 2-way ANOVA comparisons of behavioral parameters. Means for behavioral parameters of experimental genotypes and their two parental controls on 0, 2 and 10 mM NAA were compared by two-way ANOVA by genotype and NAA concentration, and Tukey’s post hoc test

### Sheet: Key resources for Fig.6
	Reagent type (species) or resource	Source or reference	Identifiers
	Genetic reagent D. melanogaster: w[1118]; P{w[+mW.hs]=Pdf-GS}2/CyO	Depetris-Chauvin et al. Curr Biol 21, 1783–1793. (2011)	BDSC: 81116, FLYB: FBti0202999
	Genetic reagent D. melanogaster: PDF-Gal4, Chromosome II	Park et al. Proc. Natl. Acad. Sci. U.S.A. 97, 3608–3613 (2000)
	Genetic reagent D. melanogaster: w[*]; P{w[+mC]=UAS-Hsap\KCNJ2.EGFP}1	Baines et al. J. Neurosci. 21, 1523–1531. (2001)	BDSC: 6597, FLYB: FBtp0014166
	Genetic reagent D. melanogaster: w1118, iso31	Ryder et al. Genetics. 167, 797-813. (2004)
	Genetic reagent D. melanogaster: AGES	This work
	Naphthaleneacetic Acid (NAA)	Phytotechnology Lab #N600
	Mifepristone (RU-486)	Sigma Aldrich #M8046
